# Reprogramming of neuronal genome function and phenotype by astrocytes

**DOI:** 10.64898/2026.03.07.710282

**Authors:** Boxun Li, Kevin T. Hagy, Alexias Safi, Michael A. Beer, Alejandro Barrera, Sara Geraghty, Ruhi Rai, Alyssa N. Pederson, Samuel J. Reisman, Michael I. Love, Patrick F. Sullivan, Cagla Eroglu, Gregory E. Crawford, Charles A. Gersbach

## Abstract

Heterotypic cell-cell interactions are critical to governing cellular physiology, disease progression, and responses to the environment and pharmacologic interventions. For example, neurons and astrocytes engage in intricate interactions that are essential for brain development and function^1–3^. However, the transformation of these extracellular signals into epigenomic regulation that governs cell function is poorly understood. Here, we report that weeks of co-culture between human induced pluripotent stem cell (hiPSC)-derived neurons and mouse cortical astrocytes extensively reprograms gene expression and the chromatin accessibility landscape in neurons, affecting thousands of genes and putative gene regulatory elements (REs), including many transcription factors (TFs). These genes are enriched for functions implicated in neuronal differentiation and maturation, and tend to be impacted in schizophrenia, and autosomal dominant Alzheimer’s disease. Through complementary CRISPR interference and activation screens, we recapitulated hundreds of astrocyte-induced transcriptional and chromatin remodeling events in mono-cultured neurons at both promoters and distal regulatory elements (REs) of TF genes. We discovered functional REs for ∼50 astrocyte-responsive TF genes, providing a map of gene regulatory network control. Astrocyte-responsive TF genes fall into groups that exert independent or counter-balancing transcriptional effects, highlighting the complex coordination of the neuronal response to astrocytes. Functional effects of specific TFs, including POU3F2 and TFAP2E, on neurite morphology and neuronal electrophysiology are consistent with transcriptional effects, demonstrating the capacity of direct epigenetic control to mimic heterotypic cellular signals. This work illuminates the regulation of neurodevelopment-and disease-relevant gene modules by neuron-astrocyte interactions, and provides a blueprint for applying modern functional genomics to uncover the links between cell microenvironment and epigenomic programming.

**Highlights:**

- Neuronal gene expression and chromatin accessibility landscape are profoundly remodeled by astrocytes over weeks of co-culture
- Astrocyte-responsive neuronal gene modules and neuron-responsive astrocytic gene modules are enriched for genes associated with schizophrenia and familial Alzheimer’s Disease
- Single-cell CRISPR interference and activation screens of astrocyte-responsive gene regulatory elements identified dozens of functional regulatory elements of TF genes in neurons
- Single-cell CRISPR interference and activation screens of >200 astrocyte-responsive TF genes uncovered discrete functional clusters that promote neuronal maturity or stemness
- Astrocyte-responsive TF genes reprogram neuronal electrophysiology and neurite morphology
