## Supplementary Tables 1-19 for "Reprogramming of neuronal genome function and phenotype by astrocytes": Table S1 - #stabl_bulkRNAnSamples.xlsx

### Sheet: bulk RNA-seq samples
	N (neuron mono-culture)	N+A (neurons + astrocytes)	A (astrocyte mono-culture)	Total
D3	5	5	4	14
D7	6	5	5	16
D14	6	6	5	17
D28	2	2	2	6
Total	19	18	16	53

### Sheet: bulk ATAC-seq samples
	N (neuron mono-culture)	N+A (neurons + astrocytes)	Total
D3	3	3	6
D7	4	4	8
D14	4	4	8
D28	2	4	6
Total	13	15	28
