## Supplementary Tables 1-19 for "Reprogramming of neuronal genome function and phenotype by astrocytes": Table S4 - #stabl_bulkRNAaQCmarkers.xlsx

### Sheet: Marker genes
Cell type markers - gene symbol	Astrocyte	Microglia	Neuron	Oligodendrocyte	Fibroblast
	Slc1a2	Spi1	Map2	Cnp	Col1a1
	Slc1a3	Cd40	Mapt	Cspg4	Fbln1
	Gfap	Cd68	Rbfox3	Sox10	Cd34
	Notch1	Ptprc	Dcx	Mag	Col5a1
	Aldh1l1	Itgam	Syn1	Olig2	Pdgfra
	S100b	Pycard	Ncam1	Mbp	Col1a2
		Alf1	Tubb3	Mog	Loxl1
		Tmem119			Acta2
		Adgre1			Lum
					Fbln2
References of marker selection: PMID 36640364 for glial cell types and neuron; PMID 32769974 for fibroblast.
