## Supplementary Tables 1-19 for "Reprogramming of neuronal genome function and phenotype by astrocytes": Table S7 - #stabl_cellchat.xlsx

### Sheet: Readme
Readme for Table S7
Tab 'AstToNeu': Statistically significant interacting ligand (astrocyte)-receptor (excitatory neurons) inferred from Velmeshev et al., 2023 data.
Tab 'NeuToAst': Statistically significant interacting ligand (excitatory neurons)-receptor (astrocytes) inferred from Velmeshev et al., 2023 data.
Column	Definition
source	Cell type inferred to provide the ligand
target	Cell type inferred to provide the receptor
ligand	Gene symbol of the ligand
receptor	Gene symbol of the receptor
prob	The inferred communication probability between two cell groups for a given ligand–receptor interaction
pval	The statistical significance (p‑value) of the interaction probability. CellChat computes this using permutation testing by randomly shuffling cell labels. A low p-value means the interaction is unlikely to arise by chance.
interaction_name	A short interaction identifier combining ligand and receptor in a standardized format. Usually "LIGAND_RECEPTOR"
interaction_name_2	A more detailed or alternative interaction name, typically including all subunits of multimeric ligand–receptor complexes.
pathway_name	The pathway name, as defined in CellChatDB v2, to which a ligand–receptor interaction belongs
annotation	A functional description of the ligand–receptor interaction. which typically refers to the biological role or category of the interaction
evidence	The type of supporting evidence used to include the interaction in the database. In CellChatDB v2 this specifies the source or confidence basis

### Sheet: AstToNeu
source	target	ligand	receptor	prob	pval	interaction_name	interaction_name_2	pathway_name	annotation	evidence
AST	ExNeu	BMP7	BMPR1A	0.00230359	0	BMP7_BMPR1A_ACVR2A	BMP7 - (BMPR1A+ACVR2A)	BMP	Secreted Signaling	KEGG: hsa04350; PMID:26893264
AST	ExNeu	BMP7	ACVR2A	0.00230359	0	BMP7_BMPR1A_ACVR2A	BMP7 - (BMPR1A+ACVR2A)	BMP	Secreted Signaling	KEGG: hsa04350; PMID:26893264
AST	ExNeu	BMP7	BMPR1A	0.00532652	0	BMP7_BMPR1A_BMPR2	BMP7 - (BMPR1A+BMPR2)	BMP	Secreted Signaling	KEGG: hsa04350; PMID:26893264
AST	ExNeu	BMP7	BMPR2	0.00532652	0	BMP7_BMPR1A_BMPR2	BMP7 - (BMPR1A+BMPR2)	BMP	Secreted Signaling	KEGG: hsa04350; PMID:26893264
AST	ExNeu	SEMA6A	PLXNA4	0.0242412	0	SEMA6A_PLXNA4	SEMA6A - PLXNA4	SEMA6	Cell-Cell Contact	PMID: 27533782
AST	ExNeu	SEMA6A	PLXNA2	0.00684351	0	SEMA6A_PLXNA2	SEMA6A - PLXNA2	SEMA6	Cell-Cell Contact	PMID: 27533782
AST	ExNeu	NEGR1	NEGR1	0.0356542	0	NEGR1_NEGR1	NEGR1 - NEGR1	NEGR	Cell-Cell Contact	KEGG: hsa04514
AST	ExNeu	LRRC4C	PTPRF	0.00651143	0	LRRC4C_PTPRF	LRRC4C - PTPRF	PTPR	Cell-Cell Contact	PMID: 29674953;PMID: 23916315
AST	ExNeu	NRXN1	LRRTM4	0.203184	0	NRXN1_LRRTM4	NRXN1 - LRRTM4	NRXN	Cell-Cell Contact	PMID:20519524;PMID:20064387;PMID:20064388;
AST	ExNeu	NRXN1	LRRTM3	0.0316971	0	NRXN1_LRRTM3	NRXN1 - LRRTM3	NRXN	Cell-Cell Contact	PMID:20519524;PMID:20064387;PMID:20064388;
AST	ExNeu	NRXN1	CLSTN1	0.0312739	0	NRXN1_CLSTN1	NRXN1 - CLSTN1	NRXN	Cell-Cell Contact	PMID: 32434929
AST	ExNeu	NRXN1	NLGN1	0.245247	0	NRXN1_NLGN1	NRXN1 - NLGN1	NRXN	Cell-Cell Contact	KEGG: hsa04514
AST	ExNeu	NRXN1	CLSTN2	0.0311742	0	NRXN1_CLSTN2	NRXN1 - CLSTN2	NRXN	Cell-Cell Contact	PMID: 32434929
AST	ExNeu	PTN	PTPRZ1	0.0585516	0	PTN_PTPRZ1	PTN - PTPRZ1	PTN	Secreted Signaling	PMID: 28356350; PMID: 25620911
AST	ExNeu	CDH4	CDH4	0.00689727	0	CDH4_CDH4	CDH4 - CDH4	CDH	Cell-Cell Contact	KEGG: hsa04514
AST	ExNeu	NRXN3	CLSTN2	0.00356924	0	Q9HDB5_CLSTN2	NRXN3 - CLSTN2	NRXN	Cell-Cell Contact	PMID: 32434929
AST	ExNeu	NRXN2	CLSTN2	0.00137107	0	NRXN2_CLSTN2	NRXN2 - CLSTN2	NRXN	Cell-Cell Contact	PMID: 32434929

### Sheet: NeuToAst
source	target	ligand	receptor	prob	pval	interaction_name	interaction_name_2	pathway_name	annotation	evidence
ExNeu	AST	NRXN1	NLGN1	0.235283	0	NRXN1_NLGN1	NRXN1 - NLGN1	NRXN	Cell-Cell Contact	KEGG: hsa04514
ExNeu	AST	NRXN1	CLSTN1	0.0333999	0	NRXN1_CLSTN1	NRXN1 - CLSTN1	NRXN	Cell-Cell Contact	PMID: 32434929
ExNeu	AST	NRXN1	LRRTM3	0.0505914	0	NRXN1_LRRTM3	NRXN1 - LRRTM3	NRXN	Cell-Cell Contact	PMID:20519524;PMID:20064387;PMID:20064388;
ExNeu	AST	NRXN1	LRRTM4	0.186399	0	NRXN1_LRRTM4	NRXN1 - LRRTM4	NRXN	Cell-Cell Contact	PMID:20519524;PMID:20064387;PMID:20064388;
ExNeu	AST	PTN	PTPRZ1	0.0247143	0	PTN_PTPRZ1	PTN - PTPRZ1	PTN	Secreted Signaling	PMID: 28356350; PMID: 25620911
ExNeu	AST	PTN	SDC3	0.00308311	0	PTN_SDC3	PTN - SDC3	PTN	Secreted Signaling	PMID: 28356350; PMID: 25620911
ExNeu	AST	SLC1A2	GRIK1	0.00317612	0	Glutamate-Glu-SLC1A2_GLS_GRIK1_GRIK4	Glu-(SLC1A2+GLS) - (GRIK1+GRIK4)	Glutamate	Non-protein Signaling	PMID: 24155668;PMID: 31776169;PMID: 32594024
ExNeu	AST	SLC1A2	GRM3	0.00385875	0	Glutamate-Glu-SLC1A2_GLS_GRM3	Glu-(SLC1A2+GLS) - GRM3	Glutamate	Non-protein Signaling	PMID: 24155668;PMID: 14612154
ExNeu	AST	SLC1A2	GRIK2	0.0026969	0	Glutamate-Glu-SLC1A2_GLS_GRIK2_GRIK4	Glu-(SLC1A2+GLS) - (GRIK2+GRIK4)	Glutamate	Non-protein Signaling	PMID: 24155668;PMID: 31776169;PMID: 32594024
ExNeu	AST	SLC1A2	GRIK4	0.00317612	0	Glutamate-Glu-SLC1A2_GLS_GRIK1_GRIK4	Glu-(SLC1A2+GLS) - (GRIK1+GRIK4)	Glutamate	Non-protein Signaling	PMID: 24155668;PMID: 31776169;PMID: 32594024
ExNeu	AST	SLC1A2	GRIK1	0.00363193	0	Glutamate-Glu-SLC1A2_GLS_GRIK1	Glu-(SLC1A2+GLS) - GRIK1	Glutamate	Non-protein Signaling	PMID: 24155668;PMID: 14612154
ExNeu	AST	SLC1A2	GRIK4	0.0026969	0	Glutamate-Glu-SLC1A2_GLS_GRIK2_GRIK4	Glu-(SLC1A2+GLS) - (GRIK2+GRIK4)	Glutamate	Non-protein Signaling	PMID: 24155668;PMID: 31776169;PMID: 32594024
ExNeu	AST	NRG1	ERBB4	0.117957	0	NRG1_ERBB4	NRG1 - ERBB4	NRG	Secreted Signaling	KEGG: hsa04012
ExNeu	AST	SLIT2	ROBO2	0.0123413	0	SLIT2_ROBO2	SLIT2 - ROBO2	SLIT	Secreted Signaling	PMID:10102268
ExNeu	AST	SLIT2	ROBO1	0.00293521	0	SLIT2_ROBO1	SLIT2 - ROBO1	SLIT	Secreted Signaling	PMID:10102268
ExNeu	AST	NRXN2	LRRTM4	0.0201027	0	NRXN2_LRRTM4	NRXN2 - LRRTM4	NRXN	Cell-Cell Contact	PMID:20519524;PMID:20064387;PMID:20064388;
ExNeu	AST	NRXN2	LRRTM3	0.00474896	0	NRXN2_LRRTM3	NRXN2 - LRRTM3	NRXN	Cell-Cell Contact	PMID:20519524;PMID:20064387;PMID:20064388;
ExNeu	AST	NRXN2	CLSTN1	0.0030846	0	NRXN2_CLSTN1	NRXN2 - CLSTN1	NRXN	Cell-Cell Contact	PMID: 32434929
ExNeu	AST	NRXN2	NLGN1	0.0268119	0	NRXN2_NLGN1	NRXN2 - NLGN1	NRXN	Cell-Cell Contact	KEGG: hsa04514
ExNeu	AST	PTPRS	LRRTM4	0.0765277	0	LRRTM4_PTPRS	PTPRS - LRRTM4	PTPR	Cell-Cell Contact	PMID:31995730
ExNeu	AST	PTPRS	NTRK3	0.0492851	0	PTPRS_NTRK3	PTPRS - NTRK3	PTPR	Secreted Signaling	PMID:21262467;PMID:25385546;
ExNeu	AST	CNTN1	NRCAM	0.0390051	0	CNTN1_NRCAM	CNTN1 - NRCAM	CNTN	Cell-Cell Contact	KEGG: hsa04514
ExNeu	AST	CNTN1	NOTCH2	0.0131331	0	CNTN1_NOTCH2	CNTN1 - NOTCH2	CNTN	Cell-Cell Contact	reactome;PMID:14567914;PMID: 33957164
ExNeu	AST	CDH4	CDH4	0.00689727	0	CDH4_CDH4	CDH4 - CDH4	CDH	Cell-Cell Contact	KEGG: hsa04514
ExNeu	AST	EFNB2	EPHB1	0.00226475	0	EFNB2_EPHB1	EFNB2 - EPHB1	EPHB	Cell-Cell Contact	PMID: 15114347
ExNeu	AST	APP	SORL1	0.0107758	0	APP_SORL1	APP - SORL1	APP	Cell-Cell Contact	PMID: 24523320
ExNeu	AST	CADM3	CADM1	0.00997846	0	CADM3_CADM1	CADM3 - CADM1	CADM	Cell-Cell Contact	PMID: 33397712;
ExNeu	AST	LRRC4B	PTPRS	0.00194284	0	LRRC4B_PTPRS	LRRC4B - PTPRS	PTPR	Cell-Cell Contact	PMID: 29674953;PMID: 23916315
ExNeu	AST	LRRC4B	PTPRD	0.0109619	0	LRRC4B_PTPRD	LRRC4B - PTPRD	PTPR	Cell-Cell Contact	PMID: 29674953;PMID: 23916315
ExNeu	AST	GJC1	GJA1	0.000855446	0	GJC1_GJA1	GJC1 - GJA1	GAP	Cell-Cell Contact	PMID: 32532966;PMID: 15094344
ExNeu	AST	WNT5B	FZD3	0.00191792	0	WNT5B_FZD3	WNT5B - FZD3	ncWNT	Secreted Signaling	KEGG: hsa04310
ExNeu	AST	LRRC4C	NTNG1	0.0210443	0	LRRC4C_NTNG1	LRRC4C - NTNG1	NGL	Cell-Cell Contact	KEGG: hsa04514
ExNeu	AST	NEGR1	NEGR1	0.0356542	0	NEGR1_NEGR1	NEGR1 - NEGR1	NEGR	Cell-Cell Contact	KEGG: hsa04514
ExNeu	AST	LRFN5	PTPRD	0.0610542	0	LRFN5_PTPRD	LRFN5 - PTPRD	PTPR	Cell-Cell Contact	PMID: 29674953;PMID: 23916315
ExNeu	AST	NCAM1	NCAM2	0.114018	0	NCAM1_NCAM2	NCAM1 - NCAM2	NCAM	Cell-Cell Contact	KEGG: hsa04514
ExNeu	AST	NCAM1	FGFR1	0.0203616	0	NCAM1_FGFR1	NCAM1 - FGFR1	NCAM	Cell-Cell Contact	PMID: 12791257
ExNeu	AST	NRG3	ERBB4	0.149007	0	NRG3_ERBB4	NRG3 - ERBB4	NRG	Secreted Signaling	KEGG: hsa04012
ExNeu	AST	SLITRK5	PTPRS	0.00138445	0	SLITRK5_PTPRS	SLITRK5 - PTPRS	SLITRK	Secreted Signaling	PMID: 30648269;PMID: 30822649
ExNeu	AST	GLS	GRIK4	0.00317612	0	Glutamate-Glu-SLC1A2_GLS_GRIK1_GRIK4	Glu-(SLC1A2+GLS) - (GRIK1+GRIK4)	Glutamate	Non-protein Signaling	PMID: 24155668;PMID: 31776169;PMID: 32594024
ExNeu	AST	GLS	GRIK4	0.0026969	0	Glutamate-Glu-SLC1A2_GLS_GRIK2_GRIK4	Glu-(SLC1A2+GLS) - (GRIK2+GRIK4)	Glutamate	Non-protein Signaling	PMID: 24155668;PMID: 31776169;PMID: 32594024
ExNeu	AST	GLS	GRIK2	0.0026969	0	Glutamate-Glu-SLC1A2_GLS_GRIK2_GRIK4	Glu-(SLC1A2+GLS) - (GRIK2+GRIK4)	Glutamate	Non-protein Signaling	PMID: 24155668;PMID: 31776169;PMID: 32594024
ExNeu	AST	GLS	GRIK1	0.00317612	0	Glutamate-Glu-SLC1A2_GLS_GRIK1_GRIK4	Glu-(SLC1A2+GLS) - (GRIK1+GRIK4)	Glutamate	Non-protein Signaling	PMID: 24155668;PMID: 31776169;PMID: 32594024
ExNeu	AST	GLS	GRIK4	0.00170663	0	Glutamate-Glu-SLC1A1_GLS_GRIK2_GRIK4	Glu-(SLC1A1+GLS) - (GRIK2+GRIK4)	Glutamate	Non-protein Signaling	PMID: 24155668;PMID: 31776169;PMID: 32594024
ExNeu	AST	GLS	GRIA1	0.00126513	0	Glutamate-Glu-SLC1A1_GLS_GRIA1	Glu-(SLC1A1+GLS) - GRIA1	Glutamate	Non-protein Signaling	PMID: 24155668;PMID: 14612154
ExNeu	AST	GLS	GRIK4	0.00201024	0	Glutamate-Glu-SLC1A1_GLS_GRIK1_GRIK4	Glu-(SLC1A1+GLS) - (GRIK1+GRIK4)	Glutamate	Non-protein Signaling	PMID: 24155668;PMID: 31776169;PMID: 32594024
ExNeu	AST	GLS	GRIA2	0.0054575	0	Glutamate-Glu-SLC1A1_GLS_GRIA2	Glu-(SLC1A1+GLS) - GRIA2	Glutamate	Non-protein Signaling	PMID: 24155668;PMID: 14612154
ExNeu	AST	GLS	GRIA3	0.00156169	0	Glutamate-Glu-SLC1A1_GLS_GRIA3	Glu-(SLC1A1+GLS) - GRIA3	Glutamate	Non-protein Signaling	PMID: 24155668;PMID: 14612154
ExNeu	AST	GLS	GRIA4	0.00143871	0	Glutamate-Glu-SLC1A1_GLS_GRIA4	Glu-(SLC1A1+GLS) - GRIA4	Glutamate	Non-protein Signaling	PMID: 24155668;PMID: 14612154
ExNeu	AST	GLS	GRIK1	0.00229912	0	Glutamate-Glu-SLC1A1_GLS_GRIK1	Glu-(SLC1A1+GLS) - GRIK1	Glutamate	Non-protein Signaling	PMID: 24155668;PMID: 14612154
ExNeu	AST	GLS	GRIK2	0.00170663	0	Glutamate-Glu-SLC1A1_GLS_GRIK2_GRIK4	Glu-(SLC1A1+GLS) - (GRIK2+GRIK4)	Glutamate	Non-protein Signaling	PMID: 24155668;PMID: 31776169;PMID: 32594024
ExNeu	AST	GLS	GRIK2	0.00165714	0	Glutamate-Glu-SLC1A1_GLS_GRIK2	Glu-(SLC1A1+GLS) - GRIK2	Glutamate	Non-protein Signaling	PMID: 24155668;PMID: 14612154
ExNeu	AST	GLS	GRIK1	0.00363193	0	Glutamate-Glu-SLC1A2_GLS_GRIK1	Glu-(SLC1A2+GLS) - GRIK1	Glutamate	Non-protein Signaling	PMID: 24155668;PMID: 14612154
ExNeu	AST	GLS	GRM3	0.0024429	0	Glutamate-Glu-SLC1A1_GLS_GRM3	Glu-(SLC1A1+GLS) - GRM3	Glutamate	Non-protein Signaling	PMID: 24155668;PMID: 14612154
ExNeu	AST	GLS	GRM3	0.00385875	0	Glutamate-Glu-SLC1A2_GLS_GRM3	Glu-(SLC1A2+GLS) - GRM3	Glutamate	Non-protein Signaling	PMID: 24155668;PMID: 14612154
ExNeu	AST	GLS	GRIK1	0.00201024	0	Glutamate-Glu-SLC1A1_GLS_GRIK1_GRIK4	Glu-(SLC1A1+GLS) - (GRIK1+GRIK4)	Glutamate	Non-protein Signaling	PMID: 24155668;PMID: 31776169;PMID: 32594024
ExNeu	AST	SLC1A1	GRIA1	0.00126513	0	Glutamate-Glu-SLC1A1_GLS_GRIA1	Glu-(SLC1A1+GLS) - GRIA1	Glutamate	Non-protein Signaling	PMID: 24155668;PMID: 14612154
ExNeu	AST	SLC1A1	GRIA3	0.00156169	0	Glutamate-Glu-SLC1A1_GLS_GRIA3	Glu-(SLC1A1+GLS) - GRIA3	Glutamate	Non-protein Signaling	PMID: 24155668;PMID: 14612154
ExNeu	AST	SLC1A1	GRIA4	0.00143871	0	Glutamate-Glu-SLC1A1_GLS_GRIA4	Glu-(SLC1A1+GLS) - GRIA4	Glutamate	Non-protein Signaling	PMID: 24155668;PMID: 14612154
ExNeu	AST	SLC1A1	GRIK2	0.00165714	0	Glutamate-Glu-SLC1A1_GLS_GRIK2	Glu-(SLC1A1+GLS) - GRIK2	Glutamate	Non-protein Signaling	PMID: 24155668;PMID: 14612154
ExNeu	AST	SLC1A1	GRIK1	0.00229912	0	Glutamate-Glu-SLC1A1_GLS_GRIK1	Glu-(SLC1A1+GLS) - GRIK1	Glutamate	Non-protein Signaling	PMID: 24155668;PMID: 14612154
ExNeu	AST	SLC1A1	GRIK4	0.00170663	0	Glutamate-Glu-SLC1A1_GLS_GRIK2_GRIK4	Glu-(SLC1A1+GLS) - (GRIK2+GRIK4)	Glutamate	Non-protein Signaling	PMID: 24155668;PMID: 31776169;PMID: 32594024
ExNeu	AST	SLC1A1	GRIK2	0.00170663	0	Glutamate-Glu-SLC1A1_GLS_GRIK2_GRIK4	Glu-(SLC1A1+GLS) - (GRIK2+GRIK4)	Glutamate	Non-protein Signaling	PMID: 24155668;PMID: 31776169;PMID: 32594024
ExNeu	AST	SLC1A1	GRIK4	0.00201024	0	Glutamate-Glu-SLC1A1_GLS_GRIK1_GRIK4	Glu-(SLC1A1+GLS) - (GRIK1+GRIK4)	Glutamate	Non-protein Signaling	PMID: 24155668;PMID: 31776169;PMID: 32594024
ExNeu	AST	SLC1A1	GRIK1	0.00201024	0	Glutamate-Glu-SLC1A1_GLS_GRIK1_GRIK4	Glu-(SLC1A1+GLS) - (GRIK1+GRIK4)	Glutamate	Non-protein Signaling	PMID: 24155668;PMID: 31776169;PMID: 32594024
ExNeu	AST	SLC1A1	GRIA2	0.0054575	0	Glutamate-Glu-SLC1A1_GLS_GRIA2	Glu-(SLC1A1+GLS) - GRIA2	Glutamate	Non-protein Signaling	PMID: 24155668;PMID: 14612154
ExNeu	AST	SLC1A1	GRM3	0.0024429	0	Glutamate-Glu-SLC1A1_GLS_GRM3	Glu-(SLC1A1+GLS) - GRM3	Glutamate	Non-protein Signaling	PMID: 24155668;PMID: 14612154
