## Supplementary Tables 1-19 for "Reprogramming of neuronal genome function and phenotype by astrocytes": Table S12 - #stabl_pRELocal.xlsx

### Sheet: Readme
Readme for Table S12
Tab: CRISPRi pRE local links. Statistics of all local (<1Mb) pRE-gene links from `pySpade local` analysisof the CRISPRi pRE Perturb-seq data.
Column name	Column definition
gene	Gene symbol of the pRE-linked gene
region	hg38 coordinates of the gene-linked pRE
distance	Distance (bp) between the linked pRE and gene's TSS
num_cell	Number of cells that contain a perturbation to the pRE
fc	Fold change between cells with perturbed and background cells
log2fc	log2-transformed fc
cpm_perturb	CPM of target gene in perturbed cells
cpm_bg	CPM of target gene in background cells
pvals_sig_adj	FDR-adjusted p value.
Tab: CRISPRa pRE local links. Statistics of all local (<1Mb) pRE-gene links from `pySpade local` analysisof the CRISPRa pRE Perturb-seq data.
Column name	Column definition
gene	Gene symbol of the pRE-linked gene
region	hg38 coordinates of the gene-linked pRE
distance	Distance (bp) between the linked pRE and gene's TSS
num_cell	Number of cells that contain a perturbation to the pRE
fc	Fold change between cells with perturbed and background cells
log2fc	log2-transformed fc
cpm_perturb	CPM of target gene in perturbed cells
cpm_bg	CPM of target gene in background cells
pvals_sig_adj	FDR-adjusted p value.

### Sheet: CRISPRi pRE local links
gene	region	distance	num_cell	fc	log2fc	cpm_perturb	cpm_bg	pvals_sig_adj
UBQLN2	chrX:56563527-56563727	112	2708	0.124073	-3.01074	20.3331	163.88	0
GRN	chr17:44345146-44345346	60	3598	0.215413	-2.21482	22.8752	106.192	0
SIX3	chr2:44964630-44965411	22732	2040	0.43893	-1.18794	39.6666	90.3713	1.46249e-142
LHX1	chr17:36928604-36929361	8181	2056	0.62167	-0.68578	160.41	258.031	4.18535e-81
PAX2	chr10:100747950-100748374	12347	1778	0.236727	-2.07871	9.87189	41.7016	1.21547e-45
OTX2	chr14:56742351-56743160	68128	2758	0.257316	-1.95839	4.59081	17.8411	1.47382e-36
SHC1	chr1:154968780-154969119	5615	2315	0.512034	-0.965687	14.1298	27.5953	4.68663e-32
TFRC	chr3:196082053-196082253	136	2868	0.663408	-0.592031	27.7644	41.8511	5.27324e-32
LMO1	chr11:8289231-8290511	20515	1643	0.716237	-0.481492	160.535	224.137	2.22515e-30
NXPH4	chr12:57219274-57219923	2479	1341	0.62314	-0.682373	80.8922	129.814	4.19528e-29
SIX3-AS1	chr2:44964630-44965411	22757	2040	0.464579	-1.10601	6.87323	14.7945	4.7391e-29
LITAF	chr16:11586608-11588061	49773	1927	0.273491	-1.87043	2.46629	9.01782	5.42688e-26
ETV1	chr7:13986158-13986592	5267	2182	0.721922	-0.470085	27.4666	38.0465	7.92555e-19
HDAC1	chr1:32291695-32292869	391	1291	0.498854	-1.00331	4.99259	10.0081	3.53003e-17
OTX2	chr14:56739417-56739898	71062	1846	0.463789	-1.10846	8.28151	17.8562	2.86499e-16
LMO2	chr11:33910276-33911218	17987	1700	0.582567	-0.779503	28.0732	48.1888	6.99506e-16
CDH2	chr18:28177846-28178046	400	1823	0.856209	-0.223965	502.397	586.769	4.35198e-15
FOXC1	chr6:1606937-1607330	3035	1185	0.217805	-2.19889	0.941413	4.32227	1.69153e-14
POU2F2	chr19:42162958-42163748	33627	1951	1.39474	0.480001	42.7813	30.6733	4.43532e-14
TCF15	chr20:576956-577785	33442	1729	0.492522	-1.02174	7.39672	15.0181	4.94657e-14
PRDM14	chr8:69981539-69981858	90154	1267	2.53268	1.34067	6.50388	2.56798	1.32678e-13
TSHZ2	chr20:53225005-53225816	252598	1392	1.7426	0.801244	30.3949	17.4423	1.35063e-13
KHNYN	chr14:24429571-24430753	285	1922	0.490269	-1.02836	2.31895	4.72996	5.75218e-13
AGRN	chr1:1039101-1040339	18978	1865	0.851173	-0.232475	52.4877	61.6651	6.29823e-12
OLIG3	chr6:137494266-137494718	16	2036	0.219567	-2.18727	0.594364	2.70698	7.53482e-10
OLIG3	chr6:137550430-137551096	56180	2347	0.178308	-2.48755	0.480536	2.69497	1.07479e-09
KIF5A	chr12:57550420-57550674	422	1073	0.769592	-0.377834	110	142.933	3.17159e-09
PLIN3	chr19:4867375-4868075	393	2268	0.362378	-1.46443	1.03249	2.8492	3.92108e-09
PAX2	chr10:100810517-100811141	74914	1731	0.613636	-0.704544	25.5896	41.7016	6.36362e-09
PAX2	chr10:100825996-100826503	90393	1475	0.581235	-0.782807	24.2384	41.7016	1.59525e-08
POU4F3	chr5:146409035-146409741	70196	1277	0.154427	-2.69501	0.3542	2.29364	4.84859e-08
EBF2	chr8:25799670-25800962	245727	1021	0.818494	-0.288957	220.38	269.25	5.03212e-08
OLIG3	chr6:137567262-137568174	73012	1882	0.583977	-0.776017	1.58081	2.70698	7.08113e-08
TFAP2A	chr6:10412029-10413189	7630	2032	0.220305	-2.18243	2.34366	10.6383	4.73045e-07
NFIA	chr1:61332826-61333176	467567	1960	1.30534	0.384427	58.1146	44.5206	1.20564e-06
TOX	chr8:59109263-59109687	9945	1543	0.606678	-0.720996	6.36968	10.4993	1.65063e-06
TEAD1	chr11:12695410-12695917	20819	2226	1.60833	0.685566	17.7781	11.0538	9.08277e-06
DHX58	chr17:42107482-42108814	5251	1660	0.306812	-1.70457	0.534156	1.74099	1.09382e-05
FGF5	chr4:80285370-80285901	18771	1827	0.71978	-0.474373	7.54295	10.4795	1.36895e-05
CBFB	chr16:67022904-67023232	6212	1607	0.85864	-0.219874	129.472	150.788	2.51716e-05
PVT1	chr8:127817706-127819017	23173	2028	0.867536	-0.205004	16.9367	19.5227	2.56731e-05
FAAH	chr1:46461904-46462444	67639	1774	0.86956	-0.201643	20.8918	24.0257	4.25095e-05
ETV1	chr7:13851626-13852565	139799	1697	0.70602	-0.50222	26.8794	38.0718	0.000106068
SIX3-AS1	chr2:44949594-44950562	7721	1676	0.754592	-0.406231	11.1732	14.8069	0.000498053
SIX3	chr2:44949594-44950562	7696	1676	0.728249	-0.457496	65.8168	90.3767	0.000498053
POU4F3	chr5:146400126-146400896	61287	1558	0.445258	-1.16729	1.02685	2.30619	0.000738711
BCAM	chr19:44845558-44846606	36499	1795	1.52404	0.607898	7.18706	4.7158	0.000807288
RER1	chr1:2564931-2565422	173156	1780	1.11356	0.155183	58.8987	52.8921	0.000953113
LEF1	chr4:108235736-108236955	66780	1959	0.711674	-0.490711	1.60468	2.25479	0.00192917
TSHZ2	chr20:53226154-53226596	253747	1152	1.39179	0.476943	24.276	17.4423	0.00212375
NFATC1	chr18:79624084-79624808	228228	2536	0.718148	-0.477647	2.40851	3.35378	0.00268984
ZFHX2	chr14:23558638-23559321	2446	2124	1.28403	0.360684	12.8356	9.99635	0.00269543
RPL34-AS1	chr4:108225316-108225780	395144	1700	0.810163	-0.303716	4.1878	5.16909	0.00301073
NFATC4	chr14:24365671-24365969	2	2151	0.50023	-0.999337	1.36802	2.73477	0.00301463
SH3D21	chr1:35543171-35543440	763216	1806	1.59182	0.670681	6.30847	3.96305	0.00461828
PRIM1	chr12:57219274-57219923	466901	1341	1.2268	0.294902	13.4286	10.946	0.0047618
LHX9	chr1:197863580-197864168	48322	1770	0.791919	-0.336575	161.42	203.834	0.00841809
FEZF1	chr7:122336868-122337394	26177	1487	0.314943	-1.66684	1.34336	4.2654	0.00842251
TEAD1	chr11:12755725-12756734	81134	1933	1.22982	0.298448	13.5941	11.0538	0.00845657
ANKRD52	chr12:57219274-57219923	960883	1341	1.14414	0.194262	41.7206	36.4647	0.0093047
SIX3	chr2:44938784-44939020	3114	1026	0.70901	-0.496123	64.0043	90.2729	0.00937869

### Sheet: CRISPRa pRE local links
gene	region	distance	num_cell	fc	log2fc	cpm_perturb	cpm_bg	pvals_sig_adj
MYOD1	chr11:17719571-17719771	3	326	82.0247	6.35799	11.8152	0.144044	1.36316e-72
UHRF1	chr19:4927418-4927816	24338	1205	4.17392	2.0614	51.3923	12.3127	4.01888e-46
UHRF1	chr19:4922773-4923828	19693	1508	3.0914	1.62826	37.9588	12.2788	1.42045e-45
ELANE	chr19:850413-851241	601	1252	23.3272	4.54394	1.12621	0.048279	1.07215e-22
PRDM16	chr1:2431034-2431861	638134	1262	8.43372	3.07617	2.55664	0.303145	1.82543e-21
SIX1	chr14:60646594-60646838	11665	797	1.7185	0.781147	90.9238	52.9089	2.99946e-20
HES5	chr1:2431034-2431861	99211	1262	6.30389	2.65624	221.074	35.0695	5.17873e-17
CXCR4	chr2:136118977-136119177	812	998	2.35691	1.2369	24.0284	10.1948	6.47037e-17
CHAF1A	chr19:4927418-4927816	524756	1205	2.65872	1.41073	15.578	5.85922	4.52784e-16
CHAF1A	chr19:4922773-4923828	520111	1508	2.29797	1.20036	13.4628	5.85858	9.54376e-15
PLIN3	chr19:4927418-4927816	59650	1205	2.12508	1.08752	18.4068	8.6617	1.37821e-14
ZNF385C	chr17:42028272-42028853	70207	1311	2.61431	1.38643	12.1588	4.65087	5.70672e-14
HOXB8	chr17:48611708-48612368	3231	1356	5.44352	2.44454	4.30686	0.79119	1.0888e-11
PLIN3	chr19:4922773-4923828	55005	1508	1.77661	0.829123	15.3955	8.66568	1.07208e-10
HOXB5	chr17:48586357-48586638	7604	923	12.8852	3.68764	4.82872	0.374751	2.02085e-10
RPL36	chr19:4927418-4927816	747529	1205	1.25481	0.327473	1137.13	906.213	2.593e-10
HOXB8	chr17:48602411-48603053	12528	1264	3.89654	1.96219	3.09216	0.793566	1.21818e-09
HOXC6	chr12:54020073-54020303	29449	832	3.70464	1.88933	5.33807	1.44091	1.27961e-09
ID3	chr1:23478923-23479370	80871	730	3.09421	1.62957	29.844	9.64513	2.6233e-09
IFITM1	chr11:528645-529537	215139	1580	8.94785	3.16154	3.54516	0.396202	8.84245e-09
THSD7B	chr2:136118977-136119177	646568	998	1.14146	0.190885	625.623	548.089	3.68072e-08
RPL36	chr19:4922773-4923828	752174	1508	1.17855	0.23701	1067.79	906.018	6.52169e-08
HOXB7	chr17:48602411-48603053	31161	1264	2.83359	1.50263	4.25263	1.5008	1.14175e-07
PLIN5	chr19:4927418-4927816	392194	1205	2.49513	1.31911	2.2831	0.915024	4.02792e-07
TLX1	chr10:101133709-101133989	3204	790	1.17277	0.229922	100.837	85.9815	1.24595e-06
SIX2	chr2:45009305-45010135	125	920	1.68436	0.752201	18.3516	10.8953	1.48937e-06
GRIN2A	chr16:10183137-10183337	383	2079	1.34873	0.4316	32.1002	23.8003	1.66032e-06
HOXB3	chr17:48522040-48522634	82872	675	1.7322	0.792605	12.0432	6.95254	2.39932e-06
KCNC1	chr11:17719571-17719771	15203	326	0.720105	-0.473721	23.5166	32.6572	2.68961e-06
UHRF1	chr19:4908420-4908756	5340	723	1.80095	0.84876	22.2228	12.3394	2.73074e-06
PLIN5	chr19:4922773-4923828	387549	1508	2.24035	1.16372	2.04844	0.914337	3.18282e-06
HOXB8	chr17:48612859-48613570	2080	737	3.71878	1.89483	2.97527	0.800066	3.72223e-06
HOXB2	chr17:48501133-48501456	43856	994	1.54636	0.62888	28.619	18.5073	4.47176e-06
RPS13	chr11:17719571-17719771	641784	326	1.179	0.237566	1310.66	1111.67	3.32189e-05
HOXB3	chr17:48501133-48501456	103779	994	1.80451	0.851611	12.5506	6.95511	3.96353e-05
CDCA4	chr14:104881049-104882195	140099	753	1.8717	0.904351	12.5802	6.72125	4.38498e-05
PDE4C	chr19:18225662-18226336	22538	1064	1.75548	0.811868	7.44012	4.23822	4.64422e-05
NOTCH1	chr9:136609781-136610836	63995	1125	1.62029	0.69625	7.75053	4.78342	6.07656e-05
HOXB5	chr17:48585263-48585678	8698	727	6.4786	2.69568	2.43524	0.37589	6.35084e-05
SOX9	chr17:72173505-72174042	52485	1163	1.67521	0.744345	13.5347	8.07939	6.8434e-05
HOXB2	chr17:48522040-48522634	22949	675	1.61121	0.688145	29.8187	18.507	8.15698e-05
CLEC11A	chr19:49889176-49889572	834153	563	1.57581	0.656095	20.4571	12.9819	9.05894e-05
HOXB-AS1	chr17:48501133-48501456	42418	994	1.38244	0.467213	22.0135	15.9237	0.000127948
EMC10	chr19:49889176-49889572	587224	563	1.36638	0.450356	31.0077	22.6934	0.00028488
HOXB7	chr17:48611708-48612368	21864	1356	2.50125	1.32265	3.7165	1.48586	0.000380971
PTK6	chr20:63530873-63531136	6497	950	4.06265	2.02242	2.06031	0.507135	0.000394306
HOXB-AS1	chr17:48522040-48522634	21511	675	1.58024	0.660141	25.1613	15.9225	0.000395071
ZBTB7A	chr19:4927418-4927816	860473	1205	0.873649	-0.194875	25.4328	29.111	0.000480392
HES5	chr1:2463349-2463898	66896	1482	1.93877	0.955142	67.7695	34.9549	0.000498309
HSD11B1L	chr19:4927418-4927816	753186	1205	0.878807	-0.186381	55.2356	62.853	0.000503353
HEYL	chr1:39886730-39887298	246785	637	1.76777	0.821928	72.7018	41.1263	0.000515356
SIX1	chr14:60658960-60659644	701	764	1.30919	0.388676	69.2679	52.9089	0.000535271
GFOD2	chr16:66947672-66948212	771749	615	0.83646	-0.257632	60.9226	72.8338	0.00055963
FSD1	chr19:4927418-4927816	622818	1205	0.882234	-0.180767	83.5614	94.7156	0.000810287
STAP2	chr19:4927418-4927816	584632	1205	1.62397	0.699524	4.39478	2.7062	0.000823482
DUS3L	chr19:4922773-4923828	868465	1508	1.23938	0.309616	12.0052	9.68651	0.00113528
C19orf81	chr19:49889176-49889572	760269	563	1.40441	0.489964	12.7678	9.09124	0.00150976
FGF8	chr10:101768170-101768639	12199	795	3.30884	1.72632	1.90933	0.577038	0.00168914
EVA1B	chr1:35561375-35561936	762779	733	1.51433	0.598683	50.2601	33.1896	0.00183537
MYL9	chr20:36541709-36542596	225	769	1.90399	0.929023	50.3467	26.4428	0.00218848
GRASP	chr12:52003592-52003948	3348	1264	1.60275	0.680554	8.54482	5.33133	0.00235118
HOXB4	chr17:48501133-48501456	78978	994	3.95679	1.98433	1.14942	0.290493	0.00256257
STAP2	chr19:4922773-4923828	579987	1508	1.3985	0.483879	3.79798	2.71576	0.00294526
MYCL	chr1:39816339-39817303	85917	1083	1.23091	0.29972	11.0779	8.99981	0.00319204
SLC18A3	chr10:49300508-49300995	309793	957	0.880932	-0.182897	44.7697	50.8209	0.00414361
CEACAM21	chr19:42281880-42282283	732362	1481	3.02198	1.5955	1.17938	0.390267	0.0042231
SIX1	chr14:60655139-60655474	3120	499	1.54054	0.623434	81.6217	52.9826	0.00423613
FKBP10	chr17:42031690-42032000	219010	1381	1.35242	0.435541	21.1002	15.6018	0.00429443
NEUROD4	chr12:55057120-55057927	37175	593	1.50048	0.58542	58.2682	38.8332	0.00450863
BTRC	chr10:101759278-101759971	405245	1139	0.896931	-0.156931	72.3	80.6082	0.00519392
PSMC3IP	chr17:42031690-42032000	546141	1381	1.22745	0.295663	7.04948	5.7432	0.00544315
NOTCH1	chr9:136526587-136526942	19199	1575	0.438877	-1.18811	2.08913	4.76018	0.00560195
NAGLU	chr17:42031690-42032000	504482	1381	1.10263	0.140946	33.7351	30.5952	0.00580233
NCR3LG1	chr11:16824984-16826165	526742	1007	1.25296	0.325343	9.03829	7.21354	0.0061746
MMP14	chr14:23481967-23482810	645410	1052	1.786	0.836732	17.4806	9.78755	0.00658144
ID1	chr20:31607247-31607509	1964	1064	1.47147	0.557259	186.08	126.459	0.0080554
GRAMD1C	chr3:114319468-114319841	491286	702	2.11684	1.08192	3.27791	1.54849	0.00817316
HOXB7	chr17:48612859-48613570	20713	737	2.2071	1.14215	3.26936	1.48129	0.0082573
COL16A1	chr1:32232333-32233001	528014	595	2.2857	1.19263	12.5362	5.48465	0.00843826
SLC7A14	chr3:169596200-169596471	989874	717	1.195	0.257016	23.8374	19.9476	0.00858174
ARAP1	chr11:72292023-72292627	501576	708	0.559083	-0.838865	3.07707	5.50377	0.00865592
COL4A2	chr13:110307002-110307202	1190	1877	1.1858	0.245863	26.9527	22.7295	0.00877453
COL4A1	chr13:110307002-110307202	147	1877	1.3401	0.42234	21.1372	15.7728	0.00877453
TINAGL1	chr1:32357379-32358084	780894	1122	2.04959	1.03533	2.38041	1.16141	0.00932791
PLEKHN1	chr1:973189-973922	6692	1334	2.52331	1.33532	1.6916	0.67039	0.00957798
VAMP8	chr2:85282898-85283252	278664	1456	2.39116	1.25771	1.86033	0.778003	0.00970211
