## Supplementary Tables 1-19 for "Reprogramming of neuronal genome function and phenotype by astrocytes": Table S13 - #stabl_pRELocalqPCRValid.xlsx

### Sheet: Readme
Readme for Table S13
Tab: CRISPRi local link validation. RT-qPCR validation results of 28 sgRNAs targeting 14 locally linked pREs from the CRISPRi pRE Perturb-seq.
Column name	Column definition
sgRNA name	Unique ID of the sgRNA
Protospacer	Protospacer sequence of the sgRNA
Target region	Targeted pRE region (chr:start-end, hg38)
Target gene	Symbol of the gene locally linked to the pRE
Distance	Distance (bp) between pRE and gene
Perturb-seq fc	Fold change of gene in perturbed vs background cells in the Perturb-seq dataset
qPCR fc	Fold change of targeting sgRNA vs non-targeting sgRNA in the RT-qPCR experiment
qPCR p value	T-test p value of RT-qPCR
qPCR p < 0.1 & concordant direction with single-cell?	Yes/No, whether qPCR p value is < 0.1, AND the Perturb-seq fc and qPCR fc are directionally concordant (i.e., both increase or decrease target gene expression at the same time)
Tab: CRISPRa local link validation. RT-qPCR validation results of 14 sgRNAs targeting 7 locally linked pREs from the CRISPRa pRE Perturb-seq.
Column name	Column definition
sgRNA name	Unique ID of the sgRNA
Protospacer	Protospacer sequence of the sgRNA
Target region	Targeted pRE region (chr:start-end, hg38)
Target gene	Symbol of the gene locally linked to the pRE
Distance	Distance (bp) between pRE and gene
Perturb-seq fc	Fold change of gene in perturbed vs background cells in the Perturb-seq dataset
qPCR fc	Fold change of targeting sgRNA vs non-targeting sgRNA in the RT-qPCR experiment
qPCR p value	T-test p value of RT-qPCR
qPCR p < 0.1 & concordant direction with single-cell?	Yes/No, whether qPCR p value is < 0.1, AND the Perturb-seq fc and qPCR fc are directionally concordant (i.e., both increase or decrease target gene expression at the same time)

### Sheet: CRISPRi local link validation
sgRNA name	Protospacer	Target region	Target gene	Distance	Perturb-seq fc	qPCR fc	qPCR p value	qPCR p < 0.1 & concordant direction with single-cell?
chr17:36928775:+:TGGACAACTTACCACCACACNGG:MSPC_Peak_135698	TGGACAACTTACCACCACAC	chr17:36928604-36929361	LHX1	8181	0.644994	0.25	0.001107	Yes
chr17:36928899:-:CCNATGTCAGTCACTTGGAGACC:MSPC_Peak_135698	GGTCTCCAAGTGACTGACAT	chr17:36928604-36929361	LHX1	8181	0.452901	0.46	0.003205	Yes
chr11:33910341:-:CCNTGTGTATAGAACCTGCCAGA:MSPC_Peak_94253	TCTGGCAGGTTCTATACACA	chr11:33910276-33911218	LMO2	17987	0.73395	0.55	0.005142	Yes
chr11:33910956:+:CCCACATCTAGAGAAACTAANGG:MSPC_Peak_94253	CCCACATCTAGAGAAACTAA	chr11:33910276-33911218	LMO2	17987	0.437272	0.32	0.001371	Yes
chr2:44964963:-:CCNCACTAATTGCCACCAGCAGG:MSPC_Peak_124853	CCTGCTGGTGGCAATTAGTG	chr2:44964630-44965411	SIX3	22732	0.370777	0.31	0.003051	Yes
chr2:44965161:+:AGTTACTGCTGGGAACTGCGNGG:MSPC_Peak_124853	AGTTACTGCTGGGAACTGCG	chr2:44964630-44965411	SIX3	22732	0.47013	0.26	0.002601	Yes
chr2:44939002:-:CCNTCTGCCCTGCTTCGCGTTCC:MSPC_Peak_124860	GGAACGCGAAGCAGGGCAGA	chr2:44938784-44939020	SIX3	3114	0.660393	0.56	0.01453	Yes
chr2:44938910:-:CCNAGCTCGGCTCTGCTGGGAGG:MSPC_Peak_124860	CCTCCCAGCAGAGCCGAGCT	chr2:44938784-44939020	SIX3	3114	0.686801	0.901526	0.092677	Yes
chr10:100748220:-:CCNCCTTTTCATACCGGTAACGC:MSPC_Peak_235799	GCGTTACCGGTATGAAAAGG	chr10:100747950-100748374	PAX2	12347	0.119405	0.954211	0.433846	No
chr10:100748310:+:TAGAGATAGGGAGATTAACGNGG:MSPC_Peak_235799	TAGAGATAGGGAGATTAACG	chr10:100747950-100748374	PAX2	12347	0.109958	0.23	0.000314	Yes
chr10:100826239:-:CCNCTTCTCCTCTACTTAACCCG:MSPC_Peak_235776	CGGGTTAAGTAGAGGAGAAG	chr10:100825996-100826503	PAX2	90393	0.466321	0.55	0.00309	Yes
chr10:100826269:+:GGATCACTGTAAACAGTCTGNGG:MSPC_Peak_235776	GGATCACTGTAAACAGTCTG	chr10:100825996-100826503	PAX2	90393	0.692894	0.45	0.000385	Yes
chr16:11587301:+:GCCGCTCCACCACTTCCAGGNGG:MSPC_Peak_82832	GCCGCTCCACCACTTCCAGG	chr16:11586608-11588061	LITAF	49773	0.532713	0.27	0.000554	Yes
chr16:11587684:-:CCNCATTTCACATCCGCCCCTAA:MSPC_Peak_82832	TTAGGGGCGGATGTGAAATG	chr16:11586608-11588061	LITAF	49773	0.141896	0.1	0.000151	Yes
chr6:137494611:-:CCNTCTGATTGACACACTCACCG:MSPC_Peak_10549	CGGTGAGTGTGTCAATCAGA	chr6:137494266-137494718	OLIG3	16	0.486589	0.024	0.000361	Yes
chr6:137494452:+:GGAGCCCTCCTATCTATCCTNGG:MSPC_Peak_10549	GGAGCCCTCCTATCTATCCT	chr6:137494266-137494718	OLIG3	16	0.166923	0.016	0.000343	Yes
chr6:137567624:-:CCNCTCCTTCTTTGACTTAAGCC:MSPC_Peak_10540	GGCTTAAGTCAAAGAAGGAG	chr6:137567262-137568174	OLIG3	73012	0.431884	0.3	0.002036	Yes
chr6:137567922:-:CCNCAGGGCGCAGATTGTGGTTG:MSPC_Peak_10540	CAACCACAATCTGCGCCCTG	chr6:137567262-137568174	OLIG3	73012	0.0769836	0.15	0.000819	Yes
chr14:23559202:-:CCNCCTTACAGCTGAGTTAGAAG:MSPC_Peak_264965	CTTCTAACTCAGCTGTAAGG	chr14:23558638-23559321	ZFHX2	2446	1.73551	3.22	0.04406	Yes
chr14:23558914:-:CCNCAGTGTCCCTTCTGACAGTG:MSPC_Peak_264965	CACTGTCAGAAGGGACACTG	chr14:23558638-23559321	ZFHX2	2446	1.18753	0.74	0.195786	No
chr8:69981697:+:GACGGCTCAAGACCACAATTNGG:MSPC_Peak_28821	GACGGCTCAAGACCACAATT	chr8:69981539-69981858	PRDM14	90154	4.81846	2.67	0.000939	Yes
chr8:69981650:+:GGATAGAGAACCAGGTTAGANGG:MSPC_Peak_28821	GGATAGAGAACCAGGTTAGA	chr8:69981539-69981858	PRDM14	90154	3.64897	2.86	0.000747	Yes
chr20:53225261:-:CCNCCCATACTTACAGACCATTC:MSPC_Peak_225985	GAATGGTCTGTAAGTATGGG	chr20:53225005-53225816	TSHZ2	252598	2.42265	0.67	0.24219	No
chr20:53225282:+:TCCATTAGGAAGCCAACCAGNGG:MSPC_Peak_225985	TCCATTAGGAAGCCAACCAG	chr20:53225005-53225816	TSHZ2	252598	2.90631	0.17	0.000111	No
chr20:53226497:-:CCNTGTCAAATCCTTATTCTCCA:MSPC_Peak_225984	TGGAGAATAAGGATTTGACA	chr20:53226154-53226596	TSHZ2	253747	1.76777	0.34	0.001437	No
chr20:53226246:-:CCNTGCCGTATTCTGTCAGTAAC:MSPC_Peak_225984	GTTACTGACAGAATACGGCA	chr20:53226154-53226596	TSHZ2	253747	1.47365	1.32	0.508974	No
chr19:42163458:+:GGGATGAGGGAAGCCTGAGTNGG:MSPC_Peak_102825	GGGATGAGGGAAGCCTGAGT	chr19:42162958-42163748	POU2F2	33627	1.81	0.95	0.708835	No
chr19:42163679:-:CCNCTCTGACTGTGCCTTAGCTT:MSPC_Peak_102825	AAGCTAAGGCACAGTCAGAG	chr19:42162958-42163748	POU2F2	33627	1.77603	1.38	0.359946	No
sgNT1:non-targeting-control	GTCCACCCTTATCTAGGCTA

### Sheet: CRISPRa local link validation
Oligo name	Protospacer	Target region	Target gene	Distance	Perturb-seq fc	qPCR fc	qPCR p value	qPCR p < 0.1 & concordant direction with single-cell?
chr19:4927503:-:CCNCCATGCTGTTTGCATTTGAA:MSPC_Peak_106563	TTCAAATGCAAACAGCATGG	chr19:4927418-4927816	UHRF1	24338	18.5403	1.525	0.281106	No
chr19:4927594:-:CCNCCCTTTTCCTAAGGTCTCTC:MSPC_Peak_106563	GAGAGACCTTAGGAAAAGGG	chr19:4927418-4927816	UHRF1	24338	6.36766	2.716	0.056757	Yes
chr19:4923206:-:CCNCCCCGACTTGTCCTCTGTCT:MSPC_Peak_106564	AGACAGAGGACAAGTCGGGG	chr19:4922773-4923828	UHRF1	19693	4.13265	0.951	0.89946	No
chr19:4923220:-:CCNCTGTCTGAGTCTGGCAGGAC:MSPC_Peak_106564	GTCCTGCCAGACTCAGACAG	chr19:4922773-4923828	UHRF1	19693	15.2379	1.199	0.506103	No
chr9:136610152:+:CCTGCCCAAAGGGTTACCGANGG:MSPC_Peak_49289	CCTGCCCAAAGGGTTACCGA	chr9:136609781-136610836	NOTCH1	63995	4.08485	2.008	0.054926	Yes
chr9:136610585:+:CCTGCTGGTAGGAGGCCTCGNGG:MSPC_Peak_49289	CCTGCTGGTAGGAGGCCTCG	chr9:136609781-136610836	NOTCH1	63995	14.1539	0.498	0.072877	No
chr14:60646805:-:CCNCCTGTTAGGAGCCAGGTCCT:MSPC_Peak_262276	AGGACCTGGCTCCTAACAGG	chr14:60646594-60646838	SIX1	11665	2.86642	7.478	0.003301	Yes
chr14:60646707:-:CCNAAATGGAGGAGCTCTACCCT:MSPC_Peak_262276	AGGGTAGAGCTCCTCCATTT	chr14:60646594-60646838	SIX1	11665	2.32596	7.445	1.6e-05	Yes
chr17:48522187:-:CCNCCGCTCTTCTGGCCTCAGCA:MSPC_Peak_134141	TGCTGAGGCCAGAAGAGCGG	chr17:48522040-48522634	HOXB2	22949	3.39444	2.138	0.002557	Yes
chr17:48522187:-:CCNCCGCTCTTCTGGCCTCAGCA:MSPC_Peak_134141	TGCTGAGGCCAGAAGAGCGG	chr17:48522040-48522634	HOXB3	82872	4.25661	21.077	0.395242	No
chr17:48522424:+:TCAAGCCAGAGTAAACTGAANGG:MSPC_Peak_134141	TCAAGCCAGAGTAAACTGAA	chr17:48522040-48522634	HOXB2	22949	3.62181	2.75	0.002658	Yes
chr17:48522424:+:TCAAGCCAGAGTAAACTGAANGG:MSPC_Peak_134141	TCAAGCCAGAGTAAACTGAA	chr17:48522040-48522634	HOXB3	82872	2.25423	63.379	0.330076	No
chr17:48585336:+:CCTGGAGAAGGGCATTTCTGNGG:MSPC_Peak_134125	CCTGGAGAAGGGCATTTCTG	chr17:48585263-48585678	HOXB5	8698	9.45316	502.036	0.005369	Yes
chr17:48585483:-:CCNCTCGCTGACGCCTCAGAGGC:MSPC_Peak_134125	GCCTCTGAGGCGTCAGCGAG	chr17:48585263-48585678	HOXB5	8698	50.9247	37.582	0.18571	No
sgNT1:non-targeting-control	GTCCACCCTTATCTAGGCTA
