## Supplementary Tables 1-19 for "Reprogramming of neuronal genome function and phenotype by astrocytes": Table S14 - #stabl_fRE_ClinGen.xlsx

### Sheet: Readme
Readme for Table S14
Tab: ClinGen CRISPRi fRE targets. List of fRE-regulated local target genes that have evidence of disease association in ClinGen.
Column name	Column definition
gene	Symbol of fRE's target gene
region	fRE coordinats (chr:start-end, hg38)
fc	Fold change of target gene upon fRE perturbation in CRISPRi pRE Perturb-seq
log2fc	Log2-transformed fc
columns hgnc_id to actionability_groups	Information from the ClinGen database
Tab: ClinGen CRISPRa fRE targets. List of fRE-regulated local target genes that have evidence of disease association in ClinGen.
Column name	Column definition
gene	Symbol of fRE's target gene
region	fRE coordinats (chr:start-end, hg38)
fc	Fold change of target gene upon fRE perturbation in CRISPRa pRE Perturb-seq
log2fc	Log2-transformed fc
columns hgnc_id to actionability_groups	Information from the ClinGen database

### Sheet: ClinGen CRISPRi fRE targets
gene	region	fc	log2fc	hgnc_id	gene_url	disease_label	mondo_id	disease_url	mode_of_inheritance	dosage_haploinsufficiency_assertion	dosage_triplosensitivity_assertion	dosage_report	dosage_group	gene_disease_validity_assertion_classifications	gene_disease_validity_assertion_reports	gene_disease_validity_gceps	actionability_assertion_classifications	actionability_assertion_reports	actionability_groups
AGRN	chr1:1039101-1040339	0.851173	-0.232475	HGNC:329	https://search.clinicalgenome.org/kb/genes/HGNC:329	congenital myasthenic syndrome 8	MONDO:0014052	https://search.clinicalgenome.org/kb/conditions/MONDO:0014052	Autosomal recessive inheritance	30 - Gene Associated with Autosomal Recessive Phenotype (08/22/2016)	0 - No Evidence for Triplosensitivity (08/22/2016)	https://search.clinicalgenome.org/kb/gene-dosage/HGNC:329	Dosage Working Group	definitive evidence (08/25/2025)	https://search.clinicalgenome.org/kb/gene-validity/CGGV:assertion_70c80ce8-1780-4c6e-a8ff-c33b5cbf5d6a-2025-08-25T160000.000Z	Congenital Myopathies
CDH2	chr18:28177846-28178046	0.856209	-0.223965	HGNC:1759	https://search.clinicalgenome.org/kb/genes/HGNC:1759	arrhythmogenic right ventricular cardiomyopathy	MONDO:0016587	https://search.clinicalgenome.org/kb/conditions/MONDO:0016587	Autosomal dominant inheritance					limited evidence (07/13/2018)	https://search.clinicalgenome.org/kb/gene-validity/CGGV:assertion_c7a03805-bf73-4d2d-9756-c666c67be119-2018-07-13T160000.000Z	Arrhythmogenic Right Ventricular Cardiomyopathy
CDH2	chr18:28177846-28178046	0.856209	-0.223965	HGNC:1759	https://search.clinicalgenome.org/kb/genes/HGNC:1759	dilated cardiomyopathy	MONDO:0005021	https://search.clinicalgenome.org/kb/conditions/MONDO:0005021	Autosomal dominant inheritance					limited evidence (05/16/2025)	https://search.clinicalgenome.org/kb/gene-validity/CGGV:assertion_73900af1-14ee-4933-b5dc-832753e6cc6c-2025-05-16T160000.000Z	Dilated Cardiomyopathy
FOXC1	chr6:1606937-1607330	0.217805	-2.19889	HGNC:3800	https://search.clinicalgenome.org/kb/genes/HGNC:3800	Axenfeld-Rieger syndrome type 3	MONDO:0011233	https://search.clinicalgenome.org/kb/conditions/MONDO:0011233	N/A	3 - Sufficient Evidence for Haploinsufficiency (07/29/2020)	0 - No Evidence for Triplosensitivity (07/29/2020)	https://search.clinicalgenome.org/kb/gene-dosage/HGNC:3800	Dosage Working Group
FOXC1	chr6:1606937-1607330	0.217805	-2.19889	HGNC:3800	https://search.clinicalgenome.org/kb/genes/HGNC:3800	anterior segment dysgenesis 3	MONDO:0024456	https://search.clinicalgenome.org/kb/conditions/MONDO:0024456	Autosomal dominant inheritance	3 - Sufficient Evidence for Haploinsufficiency (07/29/2020)	0 - No Evidence for Triplosensitivity (07/29/2020)	https://search.clinicalgenome.org/kb/gene-dosage/HGNC:3800	Dosage Working Group	definitive evidence (12/15/2021)	https://search.clinicalgenome.org/kb/gene-validity/CGGV:assertion_b2271229-84ea-4aff-81b4-3428c173ed7b-2021-12-15T031246.818Z	Glaucoma and Neuro-Ophthalmology
GRN	chr17:44345146-44345346	0.215413	-2.21482	HGNC:4601	https://search.clinicalgenome.org/kb/genes/HGNC:4601	neuronal ceroid lipofuscinosis	MONDO:0016295	https://search.clinicalgenome.org/kb/conditions/MONDO:0016295	Autosomal recessive inheritance					definitive evidence (01/03/2023)	https://search.clinicalgenome.org/kb/gene-validity/CGGV:assertion_49eb0915-acff-423d-a70f-d00d4319d404-2023-01-03T170000.000Z	Epilepsy
GRN	chr17:44345146-44345346	0.215413	-2.21482	HGNC:4601	https://search.clinicalgenome.org/kb/genes/HGNC:4601	frontotemporal dementia and/or amyotrophic lateral sclerosis	MONDO:0030923	https://search.clinicalgenome.org/kb/conditions/MONDO:0030923	Autosomal dominant inheritance					definitive evidence (05/25/2023)	https://search.clinicalgenome.org/kb/gene-validity/CGGV:assertion_e76545e6-2411-44c5-a458-99f02aa7ff44-2023-05-25T160000.000Z	Amyotrophic Lateral Sclerosis Spectrum Disorders
HDAC1	chr1:32291695-32292869	0.498854	-1.00331	HGNC:4852	https://search.clinicalgenome.org/kb/genes/HGNC:4852	congenital heart disease	MONDO:0005453	https://search.clinicalgenome.org/kb/conditions/MONDO:0005453	Autosomal dominant inheritance					disputing (01/08/2024)	https://search.clinicalgenome.org/kb/gene-validity/CGGV:assertion_736390a5-ec08-4a25-b6ce-0d70dae98811-2024-01-08T170000.000Z	Congenital Heart Disease
KIF5A	chr12:57550420-57550674	0.769592	-0.377834	HGNC:6323	https://search.clinicalgenome.org/kb/genes/HGNC:6323	inherited neurodegenerative disorder	MONDO:0024237	https://search.clinicalgenome.org/kb/conditions/MONDO:0024237	Autosomal dominant inheritance					definitive evidence (07/12/2023)	https://search.clinicalgenome.org/kb/gene-validity/CGGV:assertion_aad7dc3e-b664-4ffb-af0f-4eba346b43e7-2023-07-12T160000.000Z	Charcot-Marie-Tooth
KIF5A	chr12:57550420-57550674	0.769592	-0.377834	HGNC:6323	https://search.clinicalgenome.org/kb/genes/HGNC:6323	amyotrophic lateral sclerosis, susceptibility to, 25	MONDO:0060670	https://search.clinicalgenome.org/kb/conditions/MONDO:0060670	Autosomal dominant inheritance					definitive evidence (05/26/2022)	https://search.clinicalgenome.org/kb/gene-validity/CGGV:assertion_5e7d2674-bce3-469c-b1e4-5cf57f5780a8-2022-05-26T110000.000Z	Amyotrophic Lateral Sclerosis Spectrum Disorders
LITAF	chr16:11586608-11588061	0.273491	-1.87043	HGNC:16841	https://search.clinicalgenome.org/kb/genes/HGNC:16841	Charcot-Marie-Tooth disease type 1C	MONDO:0010995	https://search.clinicalgenome.org/kb/conditions/MONDO:0010995	N/A	0 - No Evidence for Haploinsufficiency (10/21/2016)	0 - No Evidence for Triplosensitivity (10/21/2016)	https://search.clinicalgenome.org/kb/gene-dosage/HGNC:16841	Dosage Working Group				Moderate Actionability (03/19/2024) | Limited Actionability (03/19/2024)	https://actionability.clinicalgenome.org/ac/Adult/ui/stg2SummaryRpt?doc=AC129 | https://actionability.clinicalgenome.org/ac/Pediatric/ui/stg2SummaryRpt?doc=AC129	|
LITAF	chr16:11586608-11588061	0.273491	-1.87043	HGNC:16841	https://search.clinicalgenome.org/kb/genes/HGNC:16841	Charcot-Marie-Tooth disease type 1	MONDO:0019011	https://search.clinicalgenome.org/kb/conditions/MONDO:0019011	N/A	0 - No Evidence for Haploinsufficiency (10/21/2016)	0 - No Evidence for Triplosensitivity (10/21/2016)	https://search.clinicalgenome.org/kb/gene-dosage/HGNC:16841	Dosage Working Group				Moderate Actionability (03/19/2024) | Limited Actionability (03/19/2024)	https://actionability.clinicalgenome.org/ac/Adult/ui/stg2SummaryRpt?doc=AC129 | https://actionability.clinicalgenome.org/ac/Pediatric/ui/stg2SummaryRpt?doc=AC129	|
LITAF	chr16:11586608-11588061	0.273491	-1.87043	HGNC:16841	https://search.clinicalgenome.org/kb/genes/HGNC:16841	Charcot-Marie-Tooth disease	MONDO:0015626	https://search.clinicalgenome.org/kb/conditions/MONDO:0015626	Autosomal dominant inheritance	0 - No Evidence for Haploinsufficiency (10/21/2016)	0 - No Evidence for Triplosensitivity (10/21/2016)	https://search.clinicalgenome.org/kb/gene-dosage/HGNC:16841	Dosage Working Group	moderate evidence (04/07/2020)	https://search.clinicalgenome.org/kb/gene-validity/CGGV:assertion_e7106097-314c-487a-9770-b7dea3f25f37-2020-04-07T160000.000Z	Charcot-Marie-Tooth
NFATC1	chr18:79624084-79624808	0.718148	-0.477647	HGNC:7775	https://search.clinicalgenome.org/kb/genes/HGNC:7775	congenital heart disease	MONDO:0005453	https://search.clinicalgenome.org/kb/conditions/MONDO:0005453	Autosomal dominant inheritance					disputing (07/17/2023)	https://search.clinicalgenome.org/kb/gene-validity/CGGV:assertion_f8524125-b985-4fa5-bf8c-2cb6202964eb-2023-07-17T160000.000Z	Congenital Heart Disease
NFIA	chr1:61332826-61333176	1.30534	0.384427	HGNC:7784	https://search.clinicalgenome.org/kb/genes/HGNC:7784	brain malformations with or without urinary tract defects	MONDO:0100478	https://search.clinicalgenome.org/kb/conditions/MONDO:0100478	Autosomal dominant inheritance	3 - Sufficient Evidence for Haploinsufficiency (01/12/2017)	0 - No Evidence for Triplosensitivity (01/12/2017)	https://search.clinicalgenome.org/kb/gene-dosage/HGNC:7784	Dosage Working Group	definitive evidence (10/11/2022)	https://search.clinicalgenome.org/kb/gene-validity/CGGV:assertion_8d5a5b89-8315-495a-b13d-448f9ba9c553-2022-10-11T160000.000Z	Brain Malformations
NFIA	chr1:61332826-61333176	1.30534	0.384427	HGNC:7784	https://search.clinicalgenome.org/kb/genes/HGNC:7784	chromosome 1p32-p31 deletion syndrome	MONDO:0013396	https://search.clinicalgenome.org/kb/conditions/MONDO:0013396	N/A	3 - Sufficient Evidence for Haploinsufficiency (01/12/2017)	0 - No Evidence for Triplosensitivity (01/12/2017)	https://search.clinicalgenome.org/kb/gene-dosage/HGNC:7784	Dosage Working Group
OTX2	chr14:56739417-56739898	0.463789	-1.10846	HGNC:8522	https://search.clinicalgenome.org/kb/genes/HGNC:8522	syndromic microphthalmia type 5	MONDO:0012413	https://search.clinicalgenome.org/kb/conditions/MONDO:0012413	N/A	3 - Sufficient Evidence for Haploinsufficiency (09/08/2020)	0 - No Evidence for Triplosensitivity (09/08/2020)	https://search.clinicalgenome.org/kb/gene-dosage/HGNC:8522	Dosage Working Group
OTX2	chr14:56742351-56743160	0.257316	-1.95839	HGNC:8522	https://search.clinicalgenome.org/kb/genes/HGNC:8522	syndromic microphthalmia type 5	MONDO:0012413	https://search.clinicalgenome.org/kb/conditions/MONDO:0012413	N/A	3 - Sufficient Evidence for Haploinsufficiency (09/08/2020)	0 - No Evidence for Triplosensitivity (09/08/2020)	https://search.clinicalgenome.org/kb/gene-dosage/HGNC:8522	Dosage Working Group
PAX2	chr10:100825996-100826503	0.581235	-0.782807	HGNC:8616	https://search.clinicalgenome.org/kb/genes/HGNC:8616	focal segmental glomerulosclerosis 7	MONDO:0014451	https://search.clinicalgenome.org/kb/conditions/MONDO:0014451	Autosomal dominant inheritance	3 - Sufficient Evidence for Haploinsufficiency (02/26/2020)	0 - No Evidence for Triplosensitivity (02/26/2020)	https://search.clinicalgenome.org/kb/gene-dosage/HGNC:8616	Dosage Working Group	definitive evidence (09/13/2021)	https://search.clinicalgenome.org/kb/gene-validity/CGGV:assertion_ed6df631-4153-4f76-9bdd-073ed4cb68a2-2021-09-13T023000.000Z	Glomerulopathy
PAX2	chr10:100825996-100826503	0.581235	-0.782807	HGNC:8616	https://search.clinicalgenome.org/kb/genes/HGNC:8616	renal coloboma syndrome	MONDO:0007352	https://search.clinicalgenome.org/kb/conditions/MONDO:0007352	N/A	3 - Sufficient Evidence for Haploinsufficiency (02/26/2020)	0 - No Evidence for Triplosensitivity (02/26/2020)	https://search.clinicalgenome.org/kb/gene-dosage/HGNC:8616	Dosage Working Group
PAX2	chr10:100747950-100748374	0.236727	-2.07871	HGNC:8616	https://search.clinicalgenome.org/kb/genes/HGNC:8616	focal segmental glomerulosclerosis 7	MONDO:0014451	https://search.clinicalgenome.org/kb/conditions/MONDO:0014451	Autosomal dominant inheritance	3 - Sufficient Evidence for Haploinsufficiency (02/26/2020)	0 - No Evidence for Triplosensitivity (02/26/2020)	https://search.clinicalgenome.org/kb/gene-dosage/HGNC:8616	Dosage Working Group	definitive evidence (09/13/2021)	https://search.clinicalgenome.org/kb/gene-validity/CGGV:assertion_ed6df631-4153-4f76-9bdd-073ed4cb68a2-2021-09-13T023000.000Z	Glomerulopathy
PAX2	chr10:100747950-100748374	0.236727	-2.07871	HGNC:8616	https://search.clinicalgenome.org/kb/genes/HGNC:8616	renal coloboma syndrome	MONDO:0007352	https://search.clinicalgenome.org/kb/conditions/MONDO:0007352	N/A	3 - Sufficient Evidence for Haploinsufficiency (02/26/2020)	0 - No Evidence for Triplosensitivity (02/26/2020)	https://search.clinicalgenome.org/kb/gene-dosage/HGNC:8616	Dosage Working Group
PAX2	chr10:100810517-100811141	0.613636	-0.704544	HGNC:8616	https://search.clinicalgenome.org/kb/genes/HGNC:8616	focal segmental glomerulosclerosis 7	MONDO:0014451	https://search.clinicalgenome.org/kb/conditions/MONDO:0014451	Autosomal dominant inheritance	3 - Sufficient Evidence for Haploinsufficiency (02/26/2020)	0 - No Evidence for Triplosensitivity (02/26/2020)	https://search.clinicalgenome.org/kb/gene-dosage/HGNC:8616	Dosage Working Group	definitive evidence (09/13/2021)	https://search.clinicalgenome.org/kb/gene-validity/CGGV:assertion_ed6df631-4153-4f76-9bdd-073ed4cb68a2-2021-09-13T023000.000Z	Glomerulopathy
PAX2	chr10:100810517-100811141	0.613636	-0.704544	HGNC:8616	https://search.clinicalgenome.org/kb/genes/HGNC:8616	renal coloboma syndrome	MONDO:0007352	https://search.clinicalgenome.org/kb/conditions/MONDO:0007352	N/A	3 - Sufficient Evidence for Haploinsufficiency (02/26/2020)	0 - No Evidence for Triplosensitivity (02/26/2020)	https://search.clinicalgenome.org/kb/gene-dosage/HGNC:8616	Dosage Working Group
POU4F3	chr5:146400126-146400896	0.445258	-1.16729	HGNC:9220	https://search.clinicalgenome.org/kb/genes/HGNC:9220	nonsyndromic genetic hearing loss	MONDO:0019497	https://search.clinicalgenome.org/kb/conditions/MONDO:0019497	Autosomal dominant inheritance	3 - Sufficient Evidence for Haploinsufficiency (11/29/2023)	0 - No Evidence for Triplosensitivity (11/29/2023)	https://search.clinicalgenome.org/kb/gene-dosage/HGNC:9220	Dosage Working Group	definitive evidence (11/21/2017)	https://search.clinicalgenome.org/kb/gene-validity/CGGV:assertion_1476f1d9-7538-40bd-b602-b76781630cee-2017-11-21T170000.000Z	Hearing Loss
POU4F3	chr5:146400126-146400896	0.445258	-1.16729	HGNC:9220	https://search.clinicalgenome.org/kb/genes/HGNC:9220	autosomal dominant nonsyndromic hearing loss 15	MONDO:0011226	https://search.clinicalgenome.org/kb/conditions/MONDO:0011226	N/A	3 - Sufficient Evidence for Haploinsufficiency (11/29/2023)	0 - No Evidence for Triplosensitivity (11/29/2023)	https://search.clinicalgenome.org/kb/gene-dosage/HGNC:9220	Dosage Working Group
POU4F3	chr5:146409035-146409741	0.154427	-2.69501	HGNC:9220	https://search.clinicalgenome.org/kb/genes/HGNC:9220	nonsyndromic genetic hearing loss	MONDO:0019497	https://search.clinicalgenome.org/kb/conditions/MONDO:0019497	Autosomal dominant inheritance	3 - Sufficient Evidence for Haploinsufficiency (11/29/2023)	0 - No Evidence for Triplosensitivity (11/29/2023)	https://search.clinicalgenome.org/kb/gene-dosage/HGNC:9220	Dosage Working Group	definitive evidence (11/21/2017)	https://search.clinicalgenome.org/kb/gene-validity/CGGV:assertion_1476f1d9-7538-40bd-b602-b76781630cee-2017-11-21T170000.000Z	Hearing Loss
POU4F3	chr5:146409035-146409741	0.154427	-2.69501	HGNC:9220	https://search.clinicalgenome.org/kb/genes/HGNC:9220	autosomal dominant nonsyndromic hearing loss 15	MONDO:0011226	https://search.clinicalgenome.org/kb/conditions/MONDO:0011226	N/A	3 - Sufficient Evidence for Haploinsufficiency (11/29/2023)	0 - No Evidence for Triplosensitivity (11/29/2023)	https://search.clinicalgenome.org/kb/gene-dosage/HGNC:9220	Dosage Working Group
PRIM1	chr12:57219274-57219923	1.2268	0.294902	HGNC:9369	https://search.clinicalgenome.org/kb/genes/HGNC:9369	primordial dwarfism-immunodeficiency-lipodystrophy syndrome	MONDO:0859276	https://search.clinicalgenome.org/kb/conditions/MONDO:0859276	Autosomal recessive inheritance					moderate evidence (03/20/2025)	https://search.clinicalgenome.org/kb/gene-validity/CGGV:assertion_56859937-d536-48e8-915d-2f2b7ff07c74-2025-03-20T160000.000Z	SCID-CID
SIX3	chr2:44964630-44965411	0.43893	-1.18794	HGNC:10889	https://search.clinicalgenome.org/kb/genes/HGNC:10889	holoprosencephaly 2	MONDO:0007999	https://search.clinicalgenome.org/kb/conditions/MONDO:0007999	N/A	3 - Sufficient Evidence for Haploinsufficiency (09/23/2020)	0 - No Evidence for Triplosensitivity (09/23/2020)	https://search.clinicalgenome.org/kb/gene-dosage/HGNC:10889	Dosage Working Group
SIX3	chr2:44938784-44939020	0.70901	-0.496123	HGNC:10889	https://search.clinicalgenome.org/kb/genes/HGNC:10889	holoprosencephaly 2	MONDO:0007999	https://search.clinicalgenome.org/kb/conditions/MONDO:0007999	N/A	3 - Sufficient Evidence for Haploinsufficiency (09/23/2020)	0 - No Evidence for Triplosensitivity (09/23/2020)	https://search.clinicalgenome.org/kb/gene-dosage/HGNC:10889	Dosage Working Group
SIX3	chr2:44949594-44950562	0.728249	-0.457496	HGNC:10889	https://search.clinicalgenome.org/kb/genes/HGNC:10889	holoprosencephaly 2	MONDO:0007999	https://search.clinicalgenome.org/kb/conditions/MONDO:0007999	N/A	3 - Sufficient Evidence for Haploinsufficiency (09/23/2020)	0 - No Evidence for Triplosensitivity (09/23/2020)	https://search.clinicalgenome.org/kb/gene-dosage/HGNC:10889	Dosage Working Group
TFRC	chr3:196082053-196082253	0.663408	-0.592031	HGNC:11763	https://search.clinicalgenome.org/kb/genes/HGNC:11763	TFRC-related combined immunodeficiency	MONDO:0014760	https://search.clinicalgenome.org/kb/conditions/MONDO:0014760	Autosomal recessive inheritance					definitive evidence (03/20/2025)	https://search.clinicalgenome.org/kb/gene-validity/CGGV:assertion_5d4f6437-081d-41e9-992a-afb73b72ef3b-2025-03-20T160000.000Z	SCID-CID
UBQLN2	chrX:56563527-56563727	0.124073	-3.01074	HGNC:12509	https://search.clinicalgenome.org/kb/genes/HGNC:12509	amyotrophic lateral sclerosis type 15	MONDO:0010459	https://search.clinicalgenome.org/kb/conditions/MONDO:0010459	X-linked inheritance					definitive evidence (04/13/2021)	https://search.clinicalgenome.org/kb/gene-validity/CGGV:assertion_17c06f6e-6fe1-4a61-bc35-026416e31dbb-2021-04-13T194634.543Z	Amyotrophic Lateral Sclerosis Spectrum Disorders

### Sheet: ClinGen CRISPRa fRE targets
gene_names	region	fc	log2fc	hgnc_id	gene_url	disease_label	mondo_id	disease_url	mode_of_inheritance	dosage_haploinsufficiency_assertion	dosage_triplosensitivity_assertion	dosage_report	dosage_group	gene_disease_validity_assertion_classifications	gene_disease_validity_assertion_reports	gene_disease_validity_gceps
CXCR4	chr2:136118977-136119177	2.35691	1.2369	HGNC:2561	https://search.clinicalgenome.org/kb/genes/HGNC:2561	WHIM syndrome	MONDO:0023880	https://search.clinicalgenome.org/kb/conditions/MONDO:0023880	Autosomal dominant inheritance					definitive evidence (01/17/2023)	https://search.clinicalgenome.org/kb/gene-validity/CGGV:assertion_89723de3-8fd8-4e2c-8609-bcd924e2f349-2023-01-17T170000.000Z	Antibody Deficiencies GCEP
ELANE	chr19:850413-851241	23.3272	4.54394	HGNC:3309	https://search.clinicalgenome.org/kb/genes/HGNC:3309	neutropenia	MONDO:0001475	https://search.clinicalgenome.org/kb/conditions/MONDO:0001475	Autosomal dominant inheritance	1 - Little Evidence for Haploinsufficiency (07/13/2022)	0 - No Evidence for Triplosensitivity (07/13/2022)	https://search.clinicalgenome.org/kb/gene-dosage/HGNC:3309	Dosage Working Group	definitive evidence (05/14/2020)	https://search.clinicalgenome.org/kb/gene-validity/CGGV:assertion_259c43d2-b114-43bd-9e4e-a7beeb644323-2020-05-14T000924.456Z	Hereditary Cancer
ELANE	chr19:850413-851241	23.3272	4.54394	HGNC:3309	https://search.clinicalgenome.org/kb/genes/HGNC:3309	severe congenital neutropenia	MONDO:0018542	https://search.clinicalgenome.org/kb/conditions/MONDO:0018542	N/A	1 - Little Evidence for Haploinsufficiency (07/13/2022)	0 - No Evidence for Triplosensitivity (07/13/2022)	https://search.clinicalgenome.org/kb/gene-dosage/HGNC:3309	Dosage Working Group
FGF8	chr10:101768170-101768639	3.30884	1.72632	HGNC:3686	https://search.clinicalgenome.org/kb/genes/HGNC:3686	congenital heart disease	MONDO:0005453	https://search.clinicalgenome.org/kb/conditions/MONDO:0005453	Autosomal dominant inheritance					moderate evidence (05/07/2024)	https://search.clinicalgenome.org/kb/gene-validity/CGGV:assertion_fcfc7314-105a-428b-b4a0-0a0da4702192-2024-05-07T160000.000Z	Congenital Heart Disease
GRIN2A	chr16:10183137-10183337	1.34873	0.4316	HGNC:4585	https://search.clinicalgenome.org/kb/genes/HGNC:4585	complex neurodevelopmental disorder	MONDO:0100038	https://search.clinicalgenome.org/kb/conditions/MONDO:0100038	Autosomal dominant inheritance	3 - Sufficient Evidence for Haploinsufficiency (09/25/2024)	0 - No Evidence for Triplosensitivity (09/25/2024)	https://search.clinicalgenome.org/kb/gene-dosage/HGNC:4585	Dosage Working Group	definitive evidence (07/16/2019)	https://search.clinicalgenome.org/kb/gene-validity/CGGV:assertion_0c405372-b99b-42fc-836d-65d7c0cbd279-2019-07-16T160000.000Z	Epilepsy
KCNC1	chr11:17719571-17719771	0.720105	-0.473721	HGNC:6233	https://search.clinicalgenome.org/kb/genes/HGNC:6233	progressive myoclonus epilepsy	MONDO:0020074	https://search.clinicalgenome.org/kb/conditions/MONDO:0020074	Autosomal dominant inheritance	1 - Little Evidence for Haploinsufficiency (03/31/2025)	0 - No Evidence for Triplosensitivity (03/31/2025)	https://search.clinicalgenome.org/kb/gene-dosage/HGNC:6233	Dosage Working Group	definitive evidence (11/07/2022)	https://search.clinicalgenome.org/kb/gene-validity/CGGV:assertion_35d2beba-40f6-472d-842c-41925f486ba9-2022-11-07T200000.000Z	Epilepsy
KCNC1	chr11:17719571-17719771	0.720105	-0.473721	HGNC:6233	https://search.clinicalgenome.org/kb/genes/HGNC:6233	complex neurodevelopmental disorder	MONDO:0100038	https://search.clinicalgenome.org/kb/conditions/MONDO:0100038	Autosomal dominant inheritance	1 - Little Evidence for Haploinsufficiency (03/31/2025)	0 - No Evidence for Triplosensitivity (03/31/2025)	https://search.clinicalgenome.org/kb/gene-dosage/HGNC:6233	Dosage Working Group	definitive evidence (11/07/2022)	https://search.clinicalgenome.org/kb/gene-validity/CGGV:assertion_5146494e-71e7-4e06-b10f-cc126429e3fb-2022-11-07T200000.000Z	Epilepsy
NAGLU	chr17:42031690-42032000	1.10263	0.140946	HGNC:7632	https://search.clinicalgenome.org/kb/genes/HGNC:7632	mucopolysaccharidosis type 3B	MONDO:0009656	https://search.clinicalgenome.org/kb/conditions/MONDO:0009656	Autosomal recessive inheritance					definitive evidence (08/22/2022)	https://search.clinicalgenome.org/kb/gene-validity/CGGV:assertion_7ee5629a-f6c2-4187-a802-d570f7180478-2022-08-22T160000.000Z	Lysosomal Diseases GCEP
NOTCH1	chr9:136609781-136610836	1.62029	0.69625	HGNC:7881	https://search.clinicalgenome.org/kb/genes/HGNC:7881	NOTCH1-related AOS spectrum disorder	MONDO:1060150	https://search.clinicalgenome.org/kb/conditions/MONDO:1060150	Autosomal dominant inheritance	3 - Sufficient Evidence for Haploinsufficiency (09/24/2024)	0 - No Evidence for Triplosensitivity (09/24/2024)	https://search.clinicalgenome.org/kb/gene-dosage/HGNC:7881	Dosage Working Group	definitive evidence (03/07/2025)	https://search.clinicalgenome.org/kb/gene-validity/CGGV:assertion_419c6123-9678-4c4c-bbb7-6e9f463f4515-2025-03-07T170000.000Z	Hereditary Cardiovascular Disease
NOTCH1	chr9:136609781-136610836	1.62029	0.69625	HGNC:7881	https://search.clinicalgenome.org/kb/genes/HGNC:7881	Adams-Oliver syndrome 5	MONDO:0014459	https://search.clinicalgenome.org/kb/conditions/MONDO:0014459	N/A	3 - Sufficient Evidence for Haploinsufficiency (09/24/2024)	0 - No Evidence for Triplosensitivity (09/24/2024)	https://search.clinicalgenome.org/kb/gene-dosage/HGNC:7881	Dosage Working Group
NOTCH1	chr9:136526587-136526942	0.438877	-1.18811	HGNC:7881	https://search.clinicalgenome.org/kb/genes/HGNC:7881	NOTCH1-related AOS spectrum disorder	MONDO:1060150	https://search.clinicalgenome.org/kb/conditions/MONDO:1060150	Autosomal dominant inheritance	3 - Sufficient Evidence for Haploinsufficiency (09/24/2024)	0 - No Evidence for Triplosensitivity (09/24/2024)	https://search.clinicalgenome.org/kb/gene-dosage/HGNC:7881	Dosage Working Group	definitive evidence (03/07/2025)	https://search.clinicalgenome.org/kb/gene-validity/CGGV:assertion_419c6123-9678-4c4c-bbb7-6e9f463f4515-2025-03-07T170000.000Z	Hereditary Cardiovascular Disease
NOTCH1	chr9:136526587-136526942	0.438877	-1.18811	HGNC:7881	https://search.clinicalgenome.org/kb/genes/HGNC:7881	Adams-Oliver syndrome 5	MONDO:0014459	https://search.clinicalgenome.org/kb/conditions/MONDO:0014459	N/A	3 - Sufficient Evidence for Haploinsufficiency (09/24/2024)	0 - No Evidence for Triplosensitivity (09/24/2024)	https://search.clinicalgenome.org/kb/gene-dosage/HGNC:7881	Dosage Working Group
PRDM16	chr1:2431034-2431861	8.43372	3.07617	HGNC:14000	https://search.clinicalgenome.org/kb/genes/HGNC:14000	dilated cardiomyopathy	MONDO:0005021	https://search.clinicalgenome.org/kb/conditions/MONDO:0005021	Autosomal dominant inheritance					strong evidence (05/30/2025)	https://search.clinicalgenome.org/kb/gene-validity/CGGV:assertion_c0a3445a-5bb0-4d77-a4f0-5b7cfceb837f-2025-05-30T160000.000Z	Dilated Cardiomyopathy
SIX1	chr14:60658960-60659644	1.30919	0.388676	HGNC:10887	https://search.clinicalgenome.org/kb/genes/HGNC:10887	branchio-oto-renal syndrome	MONDO:0007029	https://search.clinicalgenome.org/kb/conditions/MONDO:0007029	Autosomal dominant inheritance	0 - No Evidence for Haploinsufficiency (03/22/2012)	0 - No Evidence for Triplosensitivity (03/22/2012)	https://search.clinicalgenome.org/kb/gene-dosage/HGNC:10887	Dosage Working Group	definitive evidence (06/22/2017)	https://search.clinicalgenome.org/kb/gene-validity/CGGV:assertion_e2587f3b-52e1-4765-a9ac-82d8cc5ae45b-2017-06-22T160000.000Z	Hearing Loss
SIX1	chr14:60646594-60646838	1.7185	0.781147	HGNC:10887	https://search.clinicalgenome.org/kb/genes/HGNC:10887	branchio-oto-renal syndrome	MONDO:0007029	https://search.clinicalgenome.org/kb/conditions/MONDO:0007029	Autosomal dominant inheritance	0 - No Evidence for Haploinsufficiency (03/22/2012)	0 - No Evidence for Triplosensitivity (03/22/2012)	https://search.clinicalgenome.org/kb/gene-dosage/HGNC:10887	Dosage Working Group	definitive evidence (06/22/2017)	https://search.clinicalgenome.org/kb/gene-validity/CGGV:assertion_e2587f3b-52e1-4765-a9ac-82d8cc5ae45b-2017-06-22T160000.000Z	Hearing Loss
SIX1	chr14:60655139-60655474	1.54054	0.623434	HGNC:10887	https://search.clinicalgenome.org/kb/genes/HGNC:10887	branchio-oto-renal syndrome	MONDO:0007029	https://search.clinicalgenome.org/kb/conditions/MONDO:0007029	Autosomal dominant inheritance	0 - No Evidence for Haploinsufficiency (03/22/2012)	0 - No Evidence for Triplosensitivity (03/22/2012)	https://search.clinicalgenome.org/kb/gene-dosage/HGNC:10887	Dosage Working Group	definitive evidence (06/22/2017)	https://search.clinicalgenome.org/kb/gene-validity/CGGV:assertion_e2587f3b-52e1-4765-a9ac-82d8cc5ae45b-2017-06-22T160000.000Z	Hearing Loss
SOX9	chr17:72173505-72174042	1.67521	0.744345	HGNC:11204	https://search.clinicalgenome.org/kb/genes/HGNC:11204	campomelic dysplasia	MONDO:0007251	https://search.clinicalgenome.org/kb/conditions/MONDO:0007251	Autosomal dominant inheritance	3 - Sufficient Evidence for Haploinsufficiency (05/10/2023)	0 - No Evidence for Triplosensitivity (05/10/2023)	https://search.clinicalgenome.org/kb/gene-dosage/HGNC:11204	Dosage Working Group	definitive evidence (06/01/2020)	https://search.clinicalgenome.org/kb/gene-validity/CGGV:assertion_ca6e2118-28d5-4a6f-8333-ee30994d41cd-2020-06-01T170000.000Z	Skeletal Disorders
SOX9	chr17:72173505-72174042	1.67521	0.744345	HGNC:11204	https://search.clinicalgenome.org/kb/genes/HGNC:11204	isolated Pierre-Robin syndrome	MONDO:0009869	https://search.clinicalgenome.org/kb/conditions/MONDO:0009869	Autosomal dominant inheritance	3 - Sufficient Evidence for Haploinsufficiency (05/10/2023)	0 - No Evidence for Triplosensitivity (05/10/2023)	https://search.clinicalgenome.org/kb/gene-dosage/HGNC:11204	Dosage Working Group	limited evidence (08/06/2024)	https://search.clinicalgenome.org/kb/gene-validity/CGGV:assertion_951f7fcd-2b6a-46cd-be1d-7993ee5119c1-2024-08-06T160000.000Z	Skeletal Disorders
SOX9	chr17:72173505-72174042	1.67521	0.744345	HGNC:11204	https://search.clinicalgenome.org/kb/genes/HGNC:11204	Cooks syndrome	MONDO:0007134	https://search.clinicalgenome.org/kb/conditions/MONDO:0007134	Autosomal dominant inheritance	3 - Sufficient Evidence for Haploinsufficiency (05/10/2023)	0 - No Evidence for Triplosensitivity (05/10/2023)	https://search.clinicalgenome.org/kb/gene-dosage/HGNC:11204	Dosage Working Group	limited evidence (09/16/2020)	https://search.clinicalgenome.org/kb/gene-validity/CGGV:assertion_a1fdeca1-a725-4ccb-a7f6-e77c2d6158aa-2020-09-16T170000.000Z	Skeletal Disorders
