## Supplementary Tables 1-19 for "Reprogramming of neuronal genome function and phenotype by astrocytes": Table S16 - #stabl_pREGlobal112Pert v2.xlsx

### Sheet: Readme
Readme for Table S16
Column name	Column definition
target_region	Unique name of the perturbed region
screen	Which Perturb-seq screen the perturbation belongs to
local_target	Local target(s) of the perturbation. If multiple, gene symbols are concatenated by ','.
perturbation_cluster	Perturation cluster
in_vivo_mimicry_score	In vivo mimicry score
log10(n_DEGs + 1)	Log10-transformed number of differentially expressed genes (DEGs) plus 1
fraction_DEGs_overlapping_bulk_ArN_genes	Fraction of DEGs that are astrocyte-responsive neuronal (ArN) genes
log10_perc_bulk_DEGs_covered	Log10-transformed percentage of all ArN genes (n=5330) covered by the DEGs. Example values: -1 = 0.1%; 0 = 1%, 1 = 10%.

### Sheet: Data
target_region	screen	local_target	perturbation_cluster	in_vivo_mimicry_score	log10(n_DEGs + 1)	fraction_DEGs_overlapping_bulk_ArN_genes	log10_perc_bulk_DEGs_covered
SIX4_P1P2	CRISPRa_promoter	SIX4	Cluster 1	0.00370043	2.02531	0.625	0.0136355
RREB1_P1P2	CRISPRa_promoter	RREB1	Cluster 1	0.00281237	3.01199	0.514894	0.958118
NEUROD1_P1P2	CRISPRa_promoter	NEUROD1	Cluster 1	-0.00272647	2.1959	0.729927	0.273273
SIX1_P1P2	CRISPRa_promoter	SIX1	Cluster 1	0.000977755	2.77379	0.686275	0.817341
EBF2_P1P2	CRISPRa_promoter	EBF2	Cluster 1	-0.00634209	2.6149	0.535519	0.565529
SNAI2_P1P2	CRISPRa_promoter	SNAI2	Cluster 1	0.00516284	0.69897	0.75	-1.24961
chr14:60646594-60646838	CRISPRa_pRE	SIX1	Cluster 1	0.0124114	1.23045	0.8125	-0.612784
chr19:49889176-49889572	CRISPRa_pRE	CLEC11A,EMC10,C19orf81	Cluster 1	0.00841666	0.954243	0.2	-1.72673
chr2:45009305-45010135	CRISPRa_pRE	SIX2	Cluster 1	0.00569124	0.778151	0.666667	-1.4257
chr9:136609781-136610836	CRISPRa_pRE	NOTCH1	Cluster 1	-0.00488781	1.74819	0.465116	-0.425697
NOTCH1_P1	CRISPRa_promoter	NOTCH1	Cluster 1	-0.0368669	3.41631	0.478413	1.31348
MYCL_P1P2	CRISPRa_promoter	MYCL	Cluster 1	-0.0485871	3.40705	0.392797	1.24035
MYC_P1P2	CRISPRa_promoter	MYC	Cluster 1	-0.219774	3.94626	0.343918	1.70238
chr1:35561375-35561936	CRISPRa_pRE	EVA1B	Cluster 1	0.0017852	0.69897	0.25	-1.72673
chr11:17719571-17719771	CRISPRa_pRE	KCNC1,RPS13	Cluster 1	0.0137275	3.07041	0.502313	1.00807
chr1:32232333-32233001	CRISPRa_pRE	COL16A1	Cluster 1	-1.58925e-05	2.45025	0.568548	0.422492
chr12:55057120-55057927	CRISPRa_pRE	NEUROD4	Cluster 1	0.0106824	1	0.333333	-1.24961
chr17:72173505-72174042	CRISPRa_pRE	SOX9	Cluster 1	-0.00301141	1.11394	0.333333	-1.12467
chr17:48522040-48522634	CRISPRa_pRE	HOXB3,HOXB2,HOXB-AS1	Cluster 1	-0.010935	1	0.625	-1.02776
chr19:4922773-4923828	CRISPRa_pRE	UHRF1,CHAF1A,PLIN3,RPL36,DUS3L,STAP2	Cluster 1	-0.0435228	3.37088	0.422111	1.23894
chr14:104881049-104882195	CRISPRa_pRE	CDCA4	Cluster 1	-0.0285278	2.61066	0.386921	0.425561
chr19:4927418-4927816	CRISPRa_pRE	UHRF1,CHAF1A,PLIN3,RPL36,ZBTB7A,HSD11B1L,FSD1,STAP2	Cluster 1	-0.0520491	3.61982	0.410987	1.47358
chr16:66947672-66948212	CRISPRa_pRE	GFOD2	Cluster 1	-0.00397892	2.86629	0.427515	0.734171
chr1:23478923-23479370	CRISPRa_pRE	ID3	Cluster 1	-0.0149334	2.25285	0.405063	0.0794528
chr17:36928604-36929361	CRISPRi_pRE	LHX1	Cluster 2	0.0233917	2.30103	0.741379	0.383863
LHX1_P1P2	CRISPRi_promoter	LHX1	Cluster 2	-0.00461365	1.73239	0.702128	0.0928167
chr10:100747950-100748374	CRISPRi_pRE	PAX2	Cluster 2	-0.0214647	1.79934	0.818182	-0.0735147
chr10:100810517-100811141	CRISPRi_pRE	PAX2	Cluster 2	-0.00894687	0.778151	1	-1.12467
PAX2_P1P2	CRISPRi_promoter	PAX2	Cluster 2	0.0109923	0.69897	0.5	-1.4257
chr1:1039101-1040339	CRISPRi_pRE	AGRN	Cluster 2	-0.00925159	0.69897	0.333333	-1.72673
TLX1_P1P2	CRISPRa_promoter	TLX1	Cluster 2	0.00501845	2.57749	0.680982	0.619626
chr17:42031690-42032000	CRISPRa_pRE	FKBP10,PSMC3IP,NAGLU	Cluster 2	-0.0130338	2.76193	0.400387	0.589243
chr1:2463349-2463898	CRISPRa_pRE	HES5	Cluster 2	0.00594873	1.04139	0.666667	-1.12467
chr19:18225662-18226336	CRISPRa_pRE	PDE4C	Cluster 2	-0.000268591	1.32222	0.5625	-0.772485
chr1:2431034-2431861	CRISPRa_pRE	HES5	Cluster 2	-0.0110829	2.5611	0.395706	0.383863
chr13:110307002-110307202	CRISPRa_pRE	COL4A2,COL4A1	Cluster 2	-0.00353132	1.43136	0.782609	-0.471455
HOXB8_P2	CRISPRa_promoter	HOXB8	Cluster 2	-0.00918362	0.69897	0.75	-1.24961
MSPC_Peak_215879_closest_TSS	CRISPRa_promoter	RARB	Cluster 2	-0.00541323	0.778151	0.5	-1.4257
OLIG3_P1P2	CRISPRa_promoter	OLIG3	Cluster 2	-0.00206714	1.81954	0.649123	-0.158525
ZEB2_P1	CRISPRa_promoter	ZEB2	Cluster 2	-0.000702889	1.36173	0.45	-0.772485
LMO3_P1	CRISPRa_promoter	LMO3	Cluster 2	-0.00689452	0.69897	0.5	-1.4257
HOXB7_P1P2	CRISPRa_promoter	HOXB7	Cluster 2	0.0105821	0.69897	0.75	-1.24961
IRF9_P1P2	CRISPRa_promoter	IRF9	Cluster 2	0.00273277	1.11394	0.777778	-0.881629
CSDC2_P1P2	CRISPRa_promoter	CSDC2	Cluster 2	-0.00543648	0.90309	0.833333	-1.02776
FOXF2_P1P2	CRISPRa_promoter	FOXF2	Cluster 2	-0.00923306	1.57978	0.733333	-0.384305
HOXA1_P1P2	CRISPRa_promoter	HOXA1	Cluster 2	-0.00597323	1.79934	0.655172	-0.146944
TFAP2E_P1P2	CRISPRa_promoter	TFAP2E	Cluster 2	-0.0548772	3.63849	0.454496	1.49936
ATF5_P1P2	CRISPRa_promoter	ATF5	Cluster 2	0.00256929	0.69897	0.75	-1.24961
TFRC_P1P2	CRISPRa_promoter	TFRC	Cluster 2	0.00818274	0.69897	1	-1.12467
UBQLN2_P1P2	CRISPRa_promoter	UBQLN2	Cluster 2	0.00634965	0.954243	1	-1.02776
chr17:44345146-44345346	CRISPRi_pRE	GRN	Cluster 2	-0.008082	1.20412	0.3	-1.24961
NEUROG1_P1P2	CRISPRa_promoter	NEUROG1	Cluster 2	-0.0131819	1.27875	0.692308	-0.772485
TSHZ2_P1P2	CRISPRa_promoter	TSHZ2	Cluster 2	0.00195543	1	0.666667	-1.12467
chr8:69981539-69981858	CRISPRi_pRE	PRDM14	Cluster 2	0.0107429	1.14613	0.636364	-0.881629
ZHX2_P1P2	CRISPRa_promoter	ZHX2	Cluster 2	-0.000487559	1.07918	0.727273	-0.823637
chr2:136118977-136119177	CRISPRa_pRE	CXCR4,THSD7B	Cluster 3	0.0169267	1.61278	0.564103	-0.384305
chr16:10183137-10183337	CRISPRa_pRE	GRIN2A	Cluster 3	0.00856318	2.29003	0.569767	0.264499
chr9:136526587-136526942	CRISPRa_pRE	NOTCH1	Cluster 3	0.00939041	1.74819	0.541667	-0.311754
chr17:48602411-48603053	CRISPRa_pRE	HOXB7	Cluster 3	0.00558065	1.20412	0.545455	-0.948576
ONECUT3_P1P2	CRISPRa_promoter	ONECUT3	Cluster 3	0.0027579	3.11361	0.571182	1.09413
chr2:44964630-44965411	CRISPRi_pRE	SIX3,SIX3-AS1	Cluster 3	0.0146051	1.95904	0.851852	0.112122
chr14:56742351-56743160	CRISPRi_pRE	OTX2	Cluster 3	0.00533228	1.27875	0.7	-0.881629
chrX:56563527-56563727	CRISPRi_pRE	UBQLN2	Cluster 3	0.0163153	1.62325	0.516129	-0.522607
DMRTA1_P1P2	CRISPRa_promoter	DMRTA1	Cluster 3	0.00916954	0.90309	0.833333	-1.02776
ZNF703_P1P2	CRISPRa_promoter	ZNF703	Cluster 3	0.00686263	0.90309	0.714286	-1.02776
ZNF365_P1P2	CRISPRa_promoter	ZNF365	Cluster 3	0.000784577	0.90309	0.666667	-1.12467
LHX6_P1	CRISPRa_promoter	LHX6	Cluster 3	0.0052306	3.00173	0.561884	0.98339
POU3F2_P1P2	CRISPRa_promoter	POU3F2	Cluster 3	0.0434643	3.03703	0.512364	0.987603
MEIS1_P1P2	CRISPRa_promoter	MEIS1	Cluster 3	0.00699219	0.778151	0.8	-1.12467
MEIS2_P1P2	CRISPRa_promoter	MEIS2	Cluster 3	-0.0130068	2.19866	0.704225	0.273273
FOXP4_P1P2	CRISPRa_promoter	FOXP4	Cluster 3	0.0168795	1.36173	0.588235	-0.726727
NKX1-2_P1P2	CRISPRa_promoter	NKX1-2	Cluster 3	-0.00402853	0.845098	1	-0.948576
ZFHX2_P2	CRISPRa_promoter	ZFHX2	Cluster 3	-0.0028628	1.36173	0.578947	-0.685335
BNC2_P1P2	CRISPRa_promoter	BNC2	Cluster 3	0.0244336	1.83251	0.677419	-0.103478
SCRT2_P1P2	CRISPRa_promoter	SCRT2	Cluster 3	0.0120691	1.11394	0.727273	-0.823637
chr18:28177846-28178046	CRISPRi_pRE	CDH2	Cluster 3	0.00729369	1.90849	0.371429	-0.311754
chr19:4867375-4868075	CRISPRi_pRE	PLIN3	Cluster 3	0.00583544	1.54407	0.318182	-0.881629
ZFHX2_P1	CRISPRa_promoter	ZFHX2	Cluster 3	0.0164908	1	0.571429	-1.12467
NR5A2_P2	CRISPRa_promoter	NR5A2	Cluster 3	-0.00324568	1.38021	0.409091	-0.772485
GLI3_P1P2	CRISPRa_promoter	GLI3	Cluster 3	0.0103653	0.778151	0.4	-1.4257
BNC1_P1P2	CRISPRa_promoter	BNC1	Cluster 3	0.012689	0.90309	0.5	-1.4257
NR4A2_P1	CRISPRa_promoter	NR4A2	Cluster 3	0.00803761	1.5563	0.7	-0.404508
NFIA_P1P2	CRISPRa_promoter	NFIA	Cluster 3	0.0064901	1.20412	0.5	-0.948576
HMGB2_P1P2	CRISPRa_promoter	HMGB2	Cluster 3	-0.0138601	1.25527	0.5625	-0.772485
KLF10_P1	CRISPRa_promoter	KLF10	Cluster 3	0.00398487	0.954243	0.857143	-0.948576
LITAF_P1P2	CRISPRa_promoter	LITAF	Cluster 3	0.0139214	0.69897	0.333333	-1.72673
chr1:154968780-154969119	CRISPRi_pRE	SHC1	Cluster 3	-0.00720438	0.778151	0.5	-1.72673
chr3:196082053-196082253	CRISPRi_pRE	TFRC	Cluster 3	0.00342218	1.54407	0.590909	-0.612784
