## Supplementary Tables 1-19 for "Reprogramming of neuronal genome function and phenotype by astrocytes": Table S17 - #stabl_DiseasePubs.xlsx

### Sheet: Readme
Readme for Table S17
Column name	Column definition
Publication (First Author, Year)	Publication shorthand, in the format of 'First author last name, et al. (if multiple authors), Year of publication'.
PMID or DOI	PMID or DOI of publication.
Disease	Disease that the publication is relevant to.
Gene Set Type	Type of the gene set provided in the publication. bulk RNAseq: bulk RNA-seq-based case/control study; scRNAseq: single-cell RNA-seq-based case/control study; WES genes, whole-exome sequencing-based case/control study.
Data Used From Publication	Exact data table from the publication and filters used in this study.

### Sheet: Publications
Publication (First Author, Year)	PMID or DOI	Disease	Gene Set Type	Data Used From Publication
Matusova et al., 2025	39308436	Alexander Disease	scRNAseq	Table S5C. There are DEGs of iNs among different genotypes of co-culture. Particularly, used iNeurons astroC/neuroC-astroAxD/neuroC. Positive means up-regulated by AxD astrocytes. Used p.adj < 0.05.
Brase et al., 2023	37085492	Alzheimer's	scRNAseq	Supplementary Dataset 8 has DEGs per cell state, calculated from comparing every cell state to every other state in the same cell type. According to Fig. 3c, E-Neuron state 3 is enriched in ADAD, so DEGs for E-Neuron state 3 were used. Used p.adj < 0.05.
Holstege et al., 2022	36411364	Alzheimer's	WES	Used the six genes shown in Table 1.
Mathys et al., 2019	31042697	Alzheimer's	scRNAseq	Supplementary Table 2, tab 'Ex'. Use filters 'two-sided Wilcoxon rank-sum test (IndModel columns), FDR < 0.01, log2(mean gene expression in AD-pathology/mean gene expression in no-pathology) > 0.25', from the 'no-pathology vs early-pathology differential expression' sub-table we considered to be most relevant.
Mathys et al., 2024	39048816	Alzheimer's	scRNAseq	Table S9. Every cell type has its own table. Use aggregated_fullset.Exc_Exc.tsv.gz for neurons and aggregated_fullset.Ast_Ast.tsv.gz for astrocytes.
Velmeshev et al., 2019	31097668	Autism	scRNAseq	Data S4, tab 'ASD_DEGs'. All genes shown in table are significant genes, which were all used. Specifically, L2/3 and L4 excitatory neurons were used as they are the most relevant.
Zandi et al., 2022	35260864	Bipolar Disorder	bulk RNAseq	Supplementary Table 2, which is pre-filtered by FDR < 0.05. We focused on FeatureType==Gene. We used DEG sets for Amyg and sACC.
Pai et al., 2022	36274170	Epilepsy	bulk RNAseq, scRNAseq	Additional file 3: Table S2, tab DE_NEUN+ TLE vs TL. Used p.adj < 0.01.
Donnard et al., 2022	35675353	Fragile X	scRNAseq	Table S1. Both neuron and astrocyte DEGs are included in the table, and both are used. Used FDR<0.01 and absolute fold change >= 1.15 to filter genes.
Labadorf et al., 2015	26636579	Huntington's	bulk RNAseq	File S1, tab 'A.all_genes_DE_stats'. Used filters padj<0.05 (total n=5480) and sorted by DES.
Goes et al., 2025	40295477	Major Depressive Disorder	bulk RNAseq	Supplementary Dataset 3, tabs 'sACC_gene' and 'amygdala_gene'. Used FDR < 0.05.
Nagy et al., 2020	32341540	Major Depressive Disorder	scRNAseq	Supplementary Table 16. Specifically, we focused on Ex7 - the cluster of ExN that has the most DEGs. Used FDR < 0.1 (n=21 genes).
Zhu et al., 2024	39475571	Parkinson's	scRNAseq	Table S3 for excitatory neurons (ExN).
Bast et al., 2025 (medRxiv)	40162239	Schizophrenia	scRNAseq	Table T5. DEGs for all cell types are included in this table. Filtered by 'celltype' == Excitatory (there are multiple subtypes, and every one was used) and 'padj' < 0.05.
Ling et al., 2024	38448582	Schizophrenia	scRNAseq	We focused on L4 (from latent factor analysis) and cNMF2 (from cNMF) are associated with SCZ. Table S2 has L4 loadings. Every gene_celltype combo has a row, so we filtered the table down to get the cell type of interest (excitatory neurons and astrocytes, respectively). Table S6 and S7 contain cNMF2 loadings for SNAPa (astrocyte SNAP genes) and SNAPn (neuron SNAP genes), respectively. Took top 30…
Ruzicka et al., 2024	38781388	Schizophrenia	scRNAseq	Datafile S4. Used (FDR) < 0.05 and |log2(fold change)| > 0.1 as filters. Focused on excitatory neurons and astrocytes. Multiple subtypes exist for excitatory neurons. Each was used as a separate disease gene set. Use statistics from the meta analysis.
Sullivan, 2020	https://doi.org/10.6084/m9.figshare.13335548.v5	Multiple (see column Data Used)	bulk RNAseq, WES	The following gene sets of this curated dataset were used: Autism, dev. delay, and neurodev. dis. WES gene sets that are originally from Fu et al., 2022 (PMID: 35982160); intel. disabil. causal genes that are originally from Kochinke et al., 2016 (PMID: 26748517); Mendelian inborn errors of metabolism with psychiatric manifestations, originally from Horvath et al., 2022 (PMID: 32122747); Bulk RNA…
