## Supplementary Tables 1-19 for "Reprogramming of neuronal genome function and phenotype by astrocytes": Table S18 - #stabl_DiseaseRowNames.xlsx

### Sheet: Readme
Readme for Table S18
Names and descriptions of rows shown in Fig. 5A and Fig. S9A.

### Sheet: Fig. 5A neu disease gene sets
Row number	Publication	Study type	Disease	Description of gene set
1	Brase et al., 2023	scRNA-seq, case/control	Autosomal dominant Alzheimer's Disease	All DEGs in excitatory neurons.
2	Brase et al., 2023	scRNA-seq, case/control	Autosomal dominant Alzheimer's Disease	Down-regulated DEGs in excitatory neurons.
3	Brase et al., 2023	scRNA-seq, case/control	Autosomal dominant Alzheimer's Disease	Up-regulated DEGs in excitatory neurons.
4	Holstege et al., 2022	WES	Alzheimer's Disease	Whole exome sequencing-associated genes.
5	Mathys et al., 2019	scRNA-seq, case/control	Sporadic Alzheimer's Disease	All DEGs in excitatory neurons.
6	Mathys et al., 2019	scRNA-seq, case/control	Sporadic Alzheimer's Disease	Down-regulated DEGs in excitatory neurons.
7	Mathys et al., 2019	scRNA-seq, case/control	Sporadic Alzheimer's Disease	Up-regulated DEGs in excitatory neurons.
8	Mathys et al., 2024	scRNA-seq, case/control	Sporadic Alzheimer's Disease	All DEGs in excitatory neurons.
9	Mathys et al., 2024	scRNA-seq, case/control	Sporadic Alzheimer's Disease	Down-regulated DEGs in excitatory neurons.
10	Mathys et al., 2024	scRNA-seq, case/control	Sporadic Alzheimer's Disease	Up-regulated DEGs in excitatory neurons.
11	Fu et al., 2022	WES	Autism spectrum disorder	Whole exome sequencing-associated genes.
12	Gandal et al., 2018	Brain tissue bulk RNA-seq, case/control	Autism spectrum disorder	All DEGs.
13	Gandal et al., 2018	Brain tissue bulk RNA-seq, case/control	Autism spectrum disorder	Down-regulated DEGs.
14	Gandal et al., 2018	Brain tissue bulk RNA-seq, case/control	Autism spectrum disorder	Up-regulated DEGs.
15	Velmeshev et al., 2019	scRNA-seq, case/control	Autism spectrum disorder	All DEGs in L2/3 excitatory neurons.
16	Velmeshev et al., 2019	scRNA-seq, case/control	Autism spectrum disorder	Down-regulated DEGs in L2/3 excitatory neurons.
17	Velmeshev et al., 2019	scRNA-seq, case/control	Autism spectrum disorder	Up-regulated DEGs in L2/3 excitatory neurons.
18	Velmeshev et al., 2019	scRNA-seq, case/control	Autism spectrum disorder	All DEGs in L4 excitatory neurons.
19	Velmeshev et al., 2019	scRNA-seq, case/control	Autism spectrum disorder	Down-regulated DEGs in L4 excitatory neurons.
20	Velmeshev et al., 2019	scRNA-seq, case/control	Autism spectrum disorder	Up-regulated DEGs in L4 excitatory neurons.
21	Matusova et al., 2025	In vitro model of Alexander Disease	Alexander Disease	All DEGs in control iPSC-derived neurons co-cultured with control vs disease iPSC-derived astrocytes.
22	Matusova et al., 2025	In vitro model of Alexander Disease	Alexander Disease	Down-regulated DEGs in control iPSC-derived neurons co-cultured with control vs disease iPSC-derived astrocytes.
23	Matusova et al., 2025	In vitro model of Alexander Disease	Alexander Disease	Up-regulated DEGs in control iPSC-derived neurons co-cultured with control vs disease iPSC-derived astrocytes.
24	Gandal et al., 2018	Brain tissue bulk RNA-seq, case/control	Bipolar disorder	All DEGs.
25	Gandal et al., 2018	Brain tissue bulk RNA-seq, case/control	Bipolar disorder	Down-regulated DEGs.
26	Gandal et al., 2018	Brain tissue bulk RNA-seq, case/control	Bipolar disorder	Up-regulated DEGs.
27	Zandi et al., 2022	Brain tissue bulk RNA-seq, case/control	Bipolar disorder	All DEGs in amygdala.
28	Zandi et al., 2022	Brain tissue bulk RNA-seq, case/control	Bipolar disorder	Down-regulated DEGs in amygdala.
29	Zandi et al., 2022	Brain tissue bulk RNA-seq, case/control	Bipolar disorder	Up-regulated DEGs in amygdala.
30	Zandi et al., 2022	Brain tissue bulk RNA-seq, case/control	Bipolar disorder	All DEGs in subgenual anterior cingulate cortex (sACC).
31	Zandi et al., 2022	Brain tissue bulk RNA-seq, case/control	Bipolar disorder	Down-regulated DEGs in subgenual anterior cingulate cortex (sACC).
32	Zandi et al., 2022	Brain tissue bulk RNA-seq, case/control	Bipolar disorder	Up-regulated DEGs in subgenual anterior cingulate cortex (sACC).
33	Fu et al., 2022	WES	Developmental delay	Whole exome sequencing-associated genes.
34	Pai et al., 2022	Bulk RNA-seq of isolated neurons, case/control	Epilepsy	All DEGs.
35	Pai et al., 2022	Bulk RNA-seq of isolated neurons, case/control	Epilepsy	Down-regulated DEGs.
36	Pai et al., 2022	Bulk RNA-seq of isolated neurons, case/control	Epilepsy	Up-regulated DEGs.
37	Donnard et al., 2022	scRNA-seq, mouse model of Fragile X syndrome vs control	Fragile X syndrome	All DEGs in excitatory neurons.
38	Donnard et al., 2022	scRNA-seq, mouse model of Fragile X syndrome vs control	Fragile X syndrome	Down-regulated DEGs in excitatory neurons.
39	Donnard et al., 2022	scRNA-seq, mouse model of Fragile X syndrome vs control	Fragile X syndrome	Up-regulated DEGs in excitatory neurons.
40	Labadorf et al., 2015	Brain tissue bulk RNA-seq, case/control	Huntington's Disease	All DEGs.
41	Labadorf et al., 2015	Brain tissue bulk RNA-seq, case/control	Huntington's Disease	Down-regulated DEGs.
42	Labadorf et al., 2015	Brain tissue bulk RNA-seq, case/control	Huntington's Disease	Up-regulated DEGs.
43	Kochinke et al., 2016	Curation of causal genes	Intellectual disability	Curated causal genes.
44	Goes et al., 2025	Brain tissue bulk RNA-seq, case/control	Major depressive disorder	All DEGs in amygdala.
45	Goes et al., 2025	Brain tissue bulk RNA-seq, case/control	Major depressive disorder	Down-regulated DEGs in amygdala.
46	Goes et al., 2025	Brain tissue bulk RNA-seq, case/control	Major depressive disorder	Up-regulated DEGs in amygdala.
47	Goes et al., 2025	Brain tissue bulk RNA-seq, case/control	Major depressive disorder	All DEGs in subgenual anterior cingulate cortex (sACC).
48	Goes et al., 2025	Brain tissue bulk RNA-seq, case/control	Major depressive disorder	Down-regulated DEGs in subgenual anterior cingulate cortex (sACC).
49	Goes et al., 2025	Brain tissue bulk RNA-seq, case/control	Major depressive disorder	Up-regulated DEGs in subgenual anterior cingulate cortex (sACC).
50	Nagy et al., 2020	scRNA-seq, case/control	Major depressive disorder	All DEGs in excitatory neurons, cluster 7.
51	Nagy et al., 2020	scRNA-seq, case/control	Major depressive disorder	Down-regulated DEGs in excitatory neurons, cluster 7.
52	Fu et al., 2022	WES	Neurodevelopmental disorders	Whole exome sequencing-associated genes.
53	Zhu et al., 2024	scRNA-seq, case/control	Parkinson's Disease	All DEGs in excitatory neurons.
54	Zhu et al., 2024	scRNA-seq, case/control	Parkinson's Disease	Down-regulated DEGs in excitatory neurons.
55	Zhu et al., 2024	scRNA-seq, case/control	Parkinson's Disease	Up-regulated DEGs in excitatory neurons.
56	Bast et al., 2025	scRNA-seq, case/control	Schizophrenia	All DEGs in excitatory neurons, cluster L2/3 IT II.
57	Bast et al., 2025	scRNA-seq, case/control	Schizophrenia	Down-regulated DEGs in excitatory neurons, cluster L2/3 IT II.
58	Bast et al., 2025	scRNA-seq, case/control	Schizophrenia	Up-regulated DEGs in excitatory neurons, cluster L2/3 IT II.
59	Bast et al., 2025	scRNA-seq, case/control	Schizophrenia	All DEGs in excitatory neurons, cluster L2/3 IT I.
60	Bast et al., 2025	scRNA-seq, case/control	Schizophrenia	Down-regulated DEGs in excitatory neurons, cluster L2/3 IT I.
61	Bast et al., 2025	scRNA-seq, case/control	Schizophrenia	Up-regulated DEGs in excitatory neurons, cluster L2/3 IT I.
62	Bast et al., 2025	scRNA-seq, case/control	Schizophrenia	All DEGs in excitatory neurons, cluster L3/4 IT.
63	Bast et al., 2025	scRNA-seq, case/control	Schizophrenia	Down-regulated DEGs in excitatory neurons, cluster L3/4 IT.
64	Bast et al., 2025	scRNA-seq, case/control	Schizophrenia	Up-regulated DEGs in excitatory neurons, cluster L3/4 IT.
65	Bast et al., 2025	scRNA-seq, case/control	Schizophrenia	All DEGs in excitatory neurons, cluster L3-6 IT.
66	Bast et al., 2025	scRNA-seq, case/control	Schizophrenia	Down-regulated DEGs in excitatory neurons, cluster L3-6 IT.
67	Bast et al., 2025	scRNA-seq, case/control	Schizophrenia	Up-regulated DEGs in excitatory neurons, cluster L3-6 IT.
68	Bast et al., 2025	scRNA-seq, case/control	Schizophrenia	All DEGs in excitatory neurons, cluster L5/6 CT/NP.
69	Bast et al., 2025	scRNA-seq, case/control	Schizophrenia	Down-regulated DEGs in excitatory neurons, cluster L5/6 CT/NP.
70	Bast et al., 2025	scRNA-seq, case/control	Schizophrenia	Up-regulated DEGs in excitatory neurons, cluster L5/6 CT/NP.
71	Bast et al., 2025	scRNA-seq, case/control	Schizophrenia	All DEGs in excitatory neurons, cluster L5/6 IT I.
72	Bast et al., 2025	scRNA-seq, case/control	Schizophrenia	Up-regulated DEGs in excitatory neurons, cluster L5/6 IT I.
73	Gandal et al., 2018	Brain tissue bulk RNA-seq, case/control	Schizophrenia	All DEGs.
74	Gandal et al., 2018	Brain tissue bulk RNA-seq, case/control	Schizophrenia	Down-regulated DEGs.
75	Gandal et al., 2018	Brain tissue bulk RNA-seq, case/control	Schizophrenia	Up-regulated DEGs.
76	Ling et al., 2024	scRNA-seq, case/control and during ageing	Schizophrenia	Genes in excitatory neurons contributing to SNAP, a schizophrenia-associated gene program (latent factor) by PEER method.
77	Ling et al., 2024	scRNA-seq, case/control and during ageing	Schizophrenia	Genes in excitatory neurons contributing to SNAP, a schizophrenia-associated gene program (latent factor) by cNMF method.
78	Ruzicka et al., 2024	scRNA-seq, case/control	Schizophrenia	All DEGs in excitatory neurons, cluster L2/3.
79	Ruzicka et al., 2024	scRNA-seq, case/control	Schizophrenia	Down-regulated DEGs in excitatory neurons, cluster L2/3.
80	Ruzicka et al., 2024	scRNA-seq, case/control	Schizophrenia	Up-regulated DEGs in excitatory neurons, cluster L2/3.
81	Ruzicka et al., 2024	scRNA-seq, case/control	Schizophrenia	All DEGs in excitatory neurons, cluster L2.
82	Ruzicka et al., 2024	scRNA-seq, case/control	Schizophrenia	Down-regulated DEGs in excitatory neurons, cluster L2.
83	Ruzicka et al., 2024	scRNA-seq, case/control	Schizophrenia	Up-regulated DEGs in excitatory neurons, cluster L2.
84	Ruzicka et al., 2024	scRNA-seq, case/control	Schizophrenia	All DEGs in excitatory neurons, cluster L3.
85	Ruzicka et al., 2024	scRNA-seq, case/control	Schizophrenia	Down-regulated DEGs in excitatory neurons, cluster L3.
86	Ruzicka et al., 2024	scRNA-seq, case/control	Schizophrenia	Up-regulated DEGs in excitatory neurons, cluster L3.
87	Ruzicka et al., 2024	scRNA-seq, case/control	Schizophrenia	All DEGs in excitatory neurons, cluster L4/5 LRRK1.
88	Ruzicka et al., 2024	scRNA-seq, case/control	Schizophrenia	Down-regulated DEGs in excitatory neurons, cluster L4/5 LRRK1.
89	Ruzicka et al., 2024	scRNA-seq, case/control	Schizophrenia	Up-regulated DEGs in excitatory neurons, cluster L4/5 LRRK1.
90	Ruzicka et al., 2024	scRNA-seq, case/control	Schizophrenia	All DEGs in excitatory neurons, cluster L4/5 MET.
91	Ruzicka et al., 2024	scRNA-seq, case/control	Schizophrenia	Down-regulated DEGs in excitatory neurons, cluster L4/5 MET.
92	Ruzicka et al., 2024	scRNA-seq, case/control	Schizophrenia	Up-regulated DEGs in excitatory neurons, cluster L4/5 MET.
93	Ruzicka et al., 2024	scRNA-seq, case/control	Schizophrenia	All DEGs in excitatory neurons, cluster L4 MYLK.
94	Ruzicka et al., 2024	scRNA-seq, case/control	Schizophrenia	Down-regulated DEGs in excitatory neurons, cluster L4 MYLK.
95	Ruzicka et al., 2024	scRNA-seq, case/control	Schizophrenia	Up-regulated DEGs in excitatory neurons, cluster L4 MYLK.
96	Ruzicka et al., 2024	scRNA-seq, case/control	Schizophrenia	All DEGs in excitatory neurons, cluster L5/6 CC NTNG2.
97	Ruzicka et al., 2024	scRNA-seq, case/control	Schizophrenia	Down-regulated DEGs in excitatory neurons, cluster L5/6 CC NTNG2.
98	Ruzicka et al., 2024	scRNA-seq, case/control	Schizophrenia	Up-regulated DEGs in excitatory neurons, cluster L5/6 CC NTNG2.
99	Ruzicka et al., 2024	scRNA-seq, case/control	Schizophrenia	All DEGs in excitatory neurons, cluster L5/6.
100	Ruzicka et al., 2024	scRNA-seq, case/control	Schizophrenia	Down-regulated DEGs in excitatory neurons, cluster L5/6.
101	Ruzicka et al., 2024	scRNA-seq, case/control	Schizophrenia	Up-regulated DEGs in excitatory neurons, cluster L5/6.
102	Ruzicka et al., 2024	scRNA-seq, case/control	Schizophrenia	All DEGs in excitatory neurons, cluster L5b HRT2C.
103	Ruzicka et al., 2024	scRNA-seq, case/control	Schizophrenia	Down-regulated DEGs in excitatory neurons, cluster L5b HTR2C.
104	Ruzicka et al., 2024	scRNA-seq, case/control	Schizophrenia	Up-regulated DEGs in excitatory neurons, cluster L5b HTR2C.
105	Ruzicka et al., 2024	scRNA-seq, case/control	Schizophrenia	All DEGs in excitatory neurons, cluster L6 CC SEMA3A.
106	Ruzicka et al., 2024	scRNA-seq, case/control	Schizophrenia	Down-regulated DEGs in excitatory neurons, cluster L6 CC SEMA3A.
107	Ruzicka et al., 2024	scRNA-seq, case/control	Schizophrenia	Up-regulated DEGs in excitatory neurons, cluster L6 CC SEMA3A.
108	Ruzicka et al., 2024	scRNA-seq, case/control	Schizophrenia	All DEGs in excitatory neurons, cluster L6b SEMA3D.
109	Ruzicka et al., 2024	scRNA-seq, case/control	Schizophrenia	Down-regulated DEGs in excitatory neurons, cluster L6b SEMA3D.
110	Ruzicka et al., 2024	scRNA-seq, case/control	Schizophrenia	Up-regulated DEGs in excitatory neurons, cluster L6b SEMA3D.
111	Ruzicka et al., 2024	scRNA-seq, case/control	Schizophrenia	All DEGs in excitatory neurons, cluster L6b SEMA3E.
112	Ruzicka et al., 2024	scRNA-seq, case/control	Schizophrenia	Down-regulated DEGs in excitatory neurons, cluster L6b SEMA3E.
113	Ruzicka et al., 2024	scRNA-seq, case/control	Schizophrenia	Up-regulated DEGs in excitatory neurons, cluster L6b SEMA3E.
114	Singh et al., 2022	WES	Schizophrenia	Whole exome sequencing-associated genes, Bonferroni-adjusted p < 0.05.
115	Singh et al., 2022	WES	Schizophrenia	Whole exome sequencing-associated genes, FDR-adjusted p < 0.05.
116	Horvath et al., 2020	Curation of causal genes	Mendelian inborn errors of metabolism with psychiatric symptoms	Mendelian inborn errors of metabolism with psychiatric symptoms.

### Sheet: Fig. S9A ast disease gene sets
Row number	Publication	Study type	Disease	Description of gene set
1	Brase et al., 2023	scRNA-seq, case/control	Autosomal dominant Alzheimer's Disease	All DEGs in astrocytes cluster 2.
2	Brase et al., 2023	scRNA-seq, case/control	Autosomal dominant Alzheimer's Disease	Down-regulated DEGs in astrocytes cluster 2.
3	Brase et al., 2023	scRNA-seq, case/control	Autosomal dominant Alzheimer's Disease	Up-regulated DEGs in astrocytes cluster2.
4	Brase et al., 2023	scRNA-seq, case/control	Autosomal dominant Alzheimer's Disease	All DEGs in astrocytes cluster 4.
5	Brase et al., 2023	scRNA-seq, case/control	Autosomal dominant Alzheimer's Disease	Down-regulated DEGs in astrocytes cluster 4.
6	Brase et al., 2023	scRNA-seq, case/control	Autosomal dominant Alzheimer's Disease	Up-regulated DEGs in astrocytes cluster4.
7	Holstege et al., 2022	WES	Alzheimer's Disease	Whole exome sequencing-associated genes.
8	Mathys et al., 2019	scRNA-seq, case/control	Sporadic Alzheimer's Disease	All DEGs in astrocytes.
9	Mathys et al., 2019	scRNA-seq, case/control	Sporadic Alzheimer's Disease	Down-regulated DEGs in astrocytes.
10	Mathys et al., 2019	scRNA-seq, case/control	Sporadic Alzheimer's Disease	Up-regulated DEGs in astrocytes.
11	Mathys et al., 2024	scRNA-seq, case/control	Sporadic Alzheimer's Disease	All DEGs in astrocytes.
12	Mathys et al., 2024	scRNA-seq, case/control	Sporadic Alzheimer's Disease	Down-regulated DEGs in astrocytes.
13	Mathys et al., 2024	scRNA-seq, case/control	Sporadic Alzheimer's Disease	Up-regulated DEGs in astrocytes.
14	Fu et al., 2022	WES	Autism spectrum disorder	Whole exome sequencing-associated genes.
15	Gandal et al., 2018	Brain tissue bulk RNA-seq, case/control	Autism spectrum disorder	All DEGs.
16	Gandal et al., 2018	Brain tissue bulk RNA-seq, case/control	Autism spectrum disorder	Down-regulated DEGs.
17	Gandal et al., 2018	Brain tissue bulk RNA-seq, case/control	Autism spectrum disorder	Up-regulated DEGs.
18	Velmeshev et al., 2019	scRNA-seq, case/control	Autism spectrum disorder	All DEGs in FB astrocytes.
19	Velmeshev et al., 2019	scRNA-seq, case/control	Autism spectrum disorder	Down-regulated DEGs in FB astrocytes.
20	Velmeshev et al., 2019	scRNA-seq, case/control	Autism spectrum disorder	Up-regulated DEGs in FB astrocytes.
21	Velmeshev et al., 2019	scRNA-seq, case/control	Autism spectrum disorder	All DEGs in PP astrocytes.
22	Velmeshev et al., 2019	scRNA-seq, case/control	Autism spectrum disorder	Down-regulated DEGs in PP astrocytes.
23	Velmeshev et al., 2019	scRNA-seq, case/control	Autism spectrum disorder	Up-regulated DEGs in PP astrocytes.
24	Matusova et al., 2025	In vitro model of Alexander Disease	Alexander Disease	All DEGs in control vs disease iPSC-derived astrocytes co-cultured with control iPSC-derived neurons.
25	Matusova et al., 2025	In vitro model of Alexander Disease	Alexander Disease	Down-regulated DEGs in control vs disease iPSC-derived astrocytes co-cultured with control iPSC-derived neurons.
26	Matusova et al., 2025	In vitro model of Alexander Disease	Alexander Disease	Up-regulated DEGs in control vs disease iPSC-derived astrocytes co-cultured with control iPSC-derived neurons.
27	Gandal et al., 2018	Brain tissue bulk RNA-seq, case/control	Bipolar disorder	All DEGs.
28	Gandal et al., 2018	Brain tissue bulk RNA-seq, case/control	Bipolar disorder	Down-regulated DEGs.
29	Gandal et al., 2018	Brain tissue bulk RNA-seq, case/control	Bipolar disorder	Up-regulated DEGs.
30	Zandi et al., 2022	Brain tissue bulk RNA-seq, case/control	Bipolar disorder	All DEGs in amygdala.
31	Zandi et al., 2022	Brain tissue bulk RNA-seq, case/control	Bipolar disorder	Down-regulated DEGs in amygdala.
32	Zandi et al., 2022	Brain tissue bulk RNA-seq, case/control	Bipolar disorder	Up-regulated DEGs in amygdala.
33	Zandi et al., 2022	Brain tissue bulk RNA-seq, case/control	Bipolar disorder	All DEGs in subgenual anterior cingulate cortex (sACC).
34	Zandi et al., 2022	Brain tissue bulk RNA-seq, case/control	Bipolar disorder	Down-regulated DEGs in subgenual anterior cingulate cortex (sACC).
35	Zandi et al., 2022	Brain tissue bulk RNA-seq, case/control	Bipolar disorder	Up-regulated DEGs in subgenual anterior cingulate cortex (sACC).
36	Fu et al., 2022	WES	Developmental delay	Whole exome sequencing-associated genes.
37	Pai et al., 2022	Bulk RNA-seq of isolated astrocytes, case/control	Epilepsy	All DEGs.
38	Pai et al., 2022	Bulk RNA-seq of isolated astrocytes, case/control	Epilepsy	Down-regulated DEGs.
39	Pai et al., 2022	Bulk RNA-seq of isolated astrocytes, case/control	Epilepsy	Up-regulated DEGs.
40	Donnard et al., 2022	scRNA-seq, mouse model of Fragile X syndrome vs control	Fragile X syndrome	All DEGs in astrocytes 1.
41	Donnard et al., 2022	scRNA-seq, mouse model of Fragile X syndrome vs control	Fragile X syndrome	Down-regulated DEGs in astrocytes 1.
42	Donnard et al., 2022	scRNA-seq, mouse model of Fragile X syndrome vs control	Fragile X syndrome	Up-regulated DEGs in astrocytes 1.
43	Labadorf et al., 2015	Brain tissue bulk RNA-seq, case/control	Huntington's Disease	All DEGs.
44	Labadorf et al., 2015	Brain tissue bulk RNA-seq, case/control	Huntington's Disease	Down-regulated DEGs.
45	Labadorf et al., 2015	Brain tissue bulk RNA-seq, case/control	Huntington's Disease	Up-regulated DEGs.
46	Kochinke et al., 2016	Curation of causal genes	Intellectual disability	Curated causal genes.
47	Goes et al., 2025	Brain tissue bulk RNA-seq, case/control	Major depressive disorder	All DEGs in amygdala.
48	Goes et al., 2025	Brain tissue bulk RNA-seq, case/control	Major depressive disorder	Down-regulated DEGs in amygdala.
49	Goes et al., 2025	Brain tissue bulk RNA-seq, case/control	Major depressive disorder	Up-regulated DEGs in amygdala.
50	Goes et al., 2025	Brain tissue bulk RNA-seq, case/control	Major depressive disorder	All DEGs in subgenual anterior cingulate cortex (sACC).
51	Goes et al., 2025	Brain tissue bulk RNA-seq, case/control	Major depressive disorder	Down-regulated DEGs in subgenual anterior cingulate cortex (sACC).
52	Goes et al., 2025	Brain tissue bulk RNA-seq, case/control	Major depressive disorder	Up-regulated DEGs in subgenual anterior cingulate cortex (sACC).
53	Nagy et al., 2020	scRNA-seq, case/control	Major depressive disorder	All DEGs in astrocytes 3.
54	Nagy et al., 2020	scRNA-seq, case/control	Major depressive disorder	Down-regulated DEGs in astrocytes 3.
55	Fu et al., 2022	WES	Neurodevelopmental disorders	Whole exome sequencing-associated genes.
56	Zhu et al., 2024	scRNA-seq, case/control	Parkinson's Disease	All DEGs in astrocytes.
57	Zhu et al., 2024	scRNA-seq, case/control	Parkinson's Disease	Down-regulated DEGs in astrocytes.
58	Zhu et al., 2024	scRNA-seq, case/control	Parkinson's Disease	Up-regulated DEGs in astrocytes.
59	Bast et al., 2025	scRNA-seq, case/control	Schizophrenia	All DEGs in astrocytes.
60	Bast et al., 2025	scRNA-seq, case/control	Schizophrenia	Down-regulated DEGs in astrocytes.
61	Gandal et al., 2018	Brain tissue bulk RNA-seq, case/control	Schizophrenia	All DEGs.
62	Gandal et al., 2018	Brain tissue bulk RNA-seq, case/control	Schizophrenia	Down-regulated DEGs.
63	Gandal et al., 2018	Brain tissue bulk RNA-seq, case/control	Schizophrenia	Up-regulated DEGs.
64	Ling et al., 2024	scRNA-seq, case/control and during ageing	Schizophrenia	Genes in astrocytes contributing to SNAP, a schizophrenia-associated gene program (latent factor) by PEER method.
65	Ling et al., 2024	scRNA-seq, case/control and during ageing	Schizophrenia	Genes in astrocytes contributing to SNAP, a schizophrenia-associated gene program (latent factor) by cNMF method.
66	Ruzicka et al., 2024	scRNA-seq, case/control	Schizophrenia	All DEGs in astrocytes.
67	Ruzicka et al., 2024	scRNA-seq, case/control	Schizophrenia	Down-regulated DEGs in astrocytes.
68	Ruzicka et al., 2024	scRNA-seq, case/control	Schizophrenia	Up-regulated DEGs in astrocytes.
69	Singh et al., 2022	WES	Schizophrenia	Whole exome sequencing-associated genes, Bonferroni-adjusted p < 0.05.
70	Singh et al., 2022	WES	Schizophrenia	Whole exome sequencing-associated genes, FDR-adjusted p < 0.05.
71	Horvath et al., 2020	Curation of causal genes	Mendelian inborn errors of metabolism with psychiatric symptoms	Mendelian inborn errors of metabolism with psychiatric symptoms.
