## Supplementary Tables 1-19 for "Reprogramming of neuronal genome function and phenotype by astrocytes": Table S19 - #stabl_functional.xlsx

### Sheet: Sheet1
Readme for Table S19
Column name	Column definition
target_region	Unique name of the perturbed region
protospacer_sequence	Protospacer sequence of the sgRNA used in MEA and IF to target the target_region.
screen	Which Perturb-seq screen the perturbation belongs to
local_target	Local target(s) of the perturbation. If multiple, gene symbols are concatenated by ','.
perturbation_cluster	Perturation cluster
in_vivo_mimicry_score	In vivo mimicry score
log10(n_DEGs + 1)	Log10-transformed number of differentially expressed genes (DEGs) plus 1
fraction_DEGs_overlapping_bulk_ArN_genes	Fraction of DEGs that are astrocyte-responsive neuronal (ArN) genes
log10_perc_bulk_DEGs_covered	Log10-transformed percentage of all ArN genes (n=5330) covered by the DEGs. Example values: -1 = 0.1%; 0 = 1%, 1 = 10%.

### Sheet: Data
target_region	protospacer_sequence	screen	local_target	perturbation_cluster	in_vivo_mimicry_score	log10(n_DEGs + 1)	fraction_DEGs_overlapping_bulk	log10_perc_bulk_DEGs_covered
RREB1_P1P2	AGGGCGTAGGGCAAACCTG	CRISPRa_promoter	RREB1	Cluster 1	0.00281237	3.01199	0.514894	0.958118
NEUROD1_P1P2	gggtgaggggagcggttgt	CRISPRa_promoter	NEUROD1	Cluster 1	-0.00272647	2.1959	0.729927	0.273273
SIX1_P1P2	TGCCGGCGGCGCCTATCCG	CRISPRa_promoter	SIX1	Cluster 1	0.000977755	2.77379	0.686275	0.817341
EBF2_P1P2	GCGCGCGGGCCCCATGAAT	CRISPRa_promoter	EBF2	Cluster 1	-0.00634209	2.6149	0.535519	0.565529
NOTCH1_P1	AGGCTGGGCTCGGGACGCG	CRISPRa_promoter	NOTCH1	Cluster 1	-0.0368669	3.41631	0.478413	1.31348
chr17:36928604-36929361	TGGACAACTTACCACCACAC	CRISPRi_pRE	LHX1	Cluster 2	0.0233917	2.30103	0.741379	0.383863
chr10:100747950-100748374	TAGAGATAGGGAGATTAACG	CRISPRi_pRE	PAX2	Cluster 2	-0.0214647	1.79934	0.818182	-0.0735147
OLIG3_P1P2	GAGCCCTCCTATCTATCCT	CRISPRa_promoter	OLIG3	Cluster 2	-0.00206714	1.81954	0.649123	-0.158525
TFAP2E_P1P2	TGGCAGCCGCTGGGGAAAA	CRISPRa_promoter	TFAP2E	Cluster 2	-0.0548772	3.63849	0.454496	1.49936
chr2:44964630-44965411	CCTGCTGGTGGCAATTAGTG	CRISPRi_pRE	SIX3	Cluster 3	0.0146051	1.95904	0.851852	0.112122
LHX6_P1	ccccctccAGCTGCAACGG	CRISPRa_promoter	LHX6	Cluster 3	0.0052306	3.00173	0.561884	0.98339
POU3F2_P1P2	GAACTGAGAGAATCTGAAT	CRISPRa_promoter	POU3F2	Cluster 3	0.0434643	3.03703	0.512364	0.987603
MEIS2_P1P2	AGCAAGCCTGCTCCTCCAC	CRISPRa_promoter	MEIS2	Cluster 3	-0.0130068	2.19866	0.704225	0.273273
BNC2_P1P2	CCCCGAGTCCCAGCCGGCA	CRISPRa_promoter	BNC2	Cluster 3	0.0244336	1.83251	0.677419	-0.103478
sgNT1	GTCCACCCTTATCTAGGCTA	non_targeting_control
sgNT2	GAGACGAGGACATGTGTAGC	non_targeting_control
